# Immune cell type divergence in a basal chordate

**DOI:** 10.1101/2025.05.20.655184

**Authors:** Tal D. Scully, C. J. Pickett, Nicolas A. Gort-Freitas, Bradley Davidson, Allon M. Klein

**Author notes:** Corresponding author: Allon Klein.

## Abstract

Evolutionary adaptations often occur at the level of cell types and cellular function. Innate immune cells are a promising system for studying cell type evolution, as they are widespread across metazoans, have several conserved functions, and are under selective pressure from pathogens. However, molecular characterizations of invertebrate immune cells are limited, and it remains unclear whether invertebrate immune cell types are homologous to those in vertebrates. Here we use single-cell RNA sequencing, *in situ* hybridization, and live reporters to define the identity of blood cell states from a basal chordate, *Ciona robusta*. We find evidence that *C. robusta* circulating blood contains a differentiation hierarchy that gives rise to at least eight major morphotypes, constituting approximately half of mature blood cell states. The mature cell states include phagocytes, as well as cells variously expressing vanadium-binding proteins, carbonic anhydrases, pattern recognition receptors, cytokines, and complement factors. Despite the expression of homologs to vertebrate immune components, extensive divergence between tunicate and vertebrate immune cells obscures cell state homology. Altogether, this work modernizes blood cell classifications in *C. robusta* and extends the known repertoire of immune cells within chordates.
