## Supplementary Table 1 for "Immune cell type divergence in a basal chordate"

Gene name used	KY21 ID	Morphotype	Condition	Reference	Evidence of expression
CrC3a receptor	KY21.Chr10.18	HA, GA	homeostasis	Melillo et al. 2006, Journal of Immunology	immunostaining
CrC3-1	KY21.Chr11.1049	GA	homeostasis	Giacomelli et al. 2012, Fish Shellfish Immunol.	immunostaining
CrMBL	KY21.Chr12.617	LGH	homeostasis	Bonura et al. 2009, Mol. Immunol.	in situ hybridization
Cebpa	KY21.Chr3.726	phagocyte	homeostasis	Nagahata et al. 2021, Blood	FACS with RNA-seq, RT-qPCR
Pla2g15	KY21.Chr3.478	phagocyte	homeostasis	Nagahata et al. 2021, Blood	FACS with RNA-seq, RT-qPCR
CiEMa	KY21.Chr12.349	GH, URG	homeostasis	Matsubara et al. 2024, Int. J. Mol. Sci.	immunostaining
CrTNFa	KY21.Chr3.1417	GA, LGH	LPS injection	Parrinello et al. 2008, Cell Tissue Res	in situ hybridization
CrIL17-1	KY21.Chr1.2086	GH, URG	LPS injection	Vizzini et al. 2015, Dev. Comp. Immunol.	in situ hybridization
CrIL17-2	KY21.Chr1.2097	GH, URG	LPS injection	Vizzini et al. 2015, Dev. Comp. Immunol.	in situ hybridization
CrIL17-3	KY21.Chr1.1043	GH, URG	LPS injection	Vizzini et al. 2015, Dev. Comp. Immunol.	in situ hybridization
CrTGF-b	KY21.Chr3.1474	GH, URG	LPS injection	Vizzini et al. 2016, Dev. Comp. Immunol.	in situ hybridization
CrPxt	KY21.Chr3.1268	URG, MC, SRC	LPS injection	Vizzini et al. 2013, Dev. Comp. Immunol.	in situ hybridization
CrMAM-A	KY21.Chr1.265	URG	immune challenged	Fedders et al. 2008, Biochem. J.	in situ hybridization, immunostaining
CrGal-a	KY21.Chr4.806	CC, SRC	LPS injection	Vizzini et al. 2012, Fish Shellfish Immunol.	in situ hybridization, immunostaining
CrGal-b	KY21.Chr6.42	CC, SRC	LPS injection	Vizzini et al. 2012, Fish Shellfish Immunol.	in situ hybridization, immunostaining
		HA = hyaline amoebocyte
		GA = granular amoebocyte
		LGH = large granules hemocyte
		GH = granular hemocyte
		URG = unilocular refractile granulocyte
		MC = morula cell
		SRC = signet ring cell
		CC = compartment cell
