## Supplementary Table 5 for "Immune cell type divergence in a basal chordate"

BLC	GA	HA-1 (phag.)	HA-2 (phag.)	HA-3	HA-4	HA-5	ICC	LGH/MC	ND-1	ND-2	ND-3	ND-4	ND-5	ND-6	RA-1	RA-2	RC	RSC	SGH-1	SGH-2	SRC	URG-1 (large)	URG-2 (small)	URG-3 (small)	cLRP-1	cLRP-2	cLRP-3	cLRP-4	cLRP-5	cLRP-6	cMPP	pre-RA
KY21.Chr1.2017	KY21.Chr12.28	KY21.Chr12.28	KY21.Chr9.603	KY21.Chr8.1048	KY21.Chr4.648	KY21.Chr9.603	KY21.Chr7.574	KY21.Chr3.165	KY21.Chr1.336	KY21.Chr7.459	KY21.Chr3.232	KY21.Chr4.1191	KY21.Chr11.176	KY21.Chr6.51	KY21.Chr1.1880	KY21.Chr1.2017	KY21.Chr2.549	KY21.Chr4.933	KY21.Chr12.28	KY21.Chr1.1164	KY21.Chr7.459	KY21.Chr1.1546	KY21.Chr7.459	KY21.Chr7.459	KY21.Chr10.889	KY21.Chr5.135	KY21.Chr10.794	KY21.Chr12.1051	KY21.Chr1.336	KY21.Chr5.483	KY21.Chr5.1088	KY21.Chr1.1880
KY21.Chr2.1448	KY21.Chr3.160	KY21.Chr4.155	KY21.Chr12.28	KY21.Chr9.603	KY21.Chr12.28	KY21.Chr7.1132	KY21.Chr6.51	KY21.Chr12.28	KY21.Chr1.1666	KY21.Chr11.119	KY21.Chr5.483	KY21.Chr9.1114	KY21.Chr1.1171	KY21.Chr2.530	KY21.Chr13.65	KY21.Chr8.198	KY21.Chr5.483	KY21.Chr3.160	KY21.Chr6.51	KY21.Chr3.1068	KY21.Chr8.1048	KY21.Chr1.436	KY21.Chr9.137	KY21.Chr11.119	KY21.Chr2.328	KY21.Chr2.863	KY21.Chr4.634	KY21.Chr3.139	KY21.Chr7.441	KY21.Chr8.58	KY21.Chr2.953	KY21.Chr13.65
KY21.Chr7.416	KY21.Chr6.51	KY21.Chr6.481	KY21.Chr4.129	KY21.Chr14.804	KY21.Chr7.441	KY21.Chr7.574	KY21.Chr13.189	KY21.Chr13.294	KY21.Chr7.441	KY21.Chr12.28	KY21.Chr9.126	KY21.Chr4.763	KY21.Chr9.705	KY21.Chr1.1369	KY21.Chr12.265	KY21.Chr1.1796	KY21.Chr1.119	KY21.Chr1.1369	KY21.Chr14.559	KY21.Chr2.1122	KY21.Chr9.603	KY21.Chr3.515	KY21.Chr6.51	KY21.Chr7.505	KY21.Chr3.160	KY21.Chr8.800	KY21.Chr14.308	KY21.Chr12.509	KY21.Chr3.1159	KY21.Chr11.999	KY21.Chr12.509	KY21.Chr1.336
KY21.Chr1.1796	KY21.Chr10.569	KY21.Chr1.341	KY21.Chr6.147	KY21.Chr12.285	KY21.Chr9.1121	KY21.Chr11.579	KY21.Chr8.581	KY21.Chr6.51	KY21.Chr3.1159	KY21.Chr7.505	KY21.Chr1.842	KY21.Chr3.325	KY21.Chr14.345	KY21.Chr7.505	KY21.Chr11.176	KY21.Chr13.208	KY21.Chr2.551	KY21.Chr7.505	KY21.Chr10.507	KY21.Chr3.1504	KY21.Chr4.116	KY21.Chr14.388	KY21.Chr7.505	KY21.Chr8.355	KY21.Chr8.1329	KY21.Chr4.795	KY21.Chr8.1050	KY21.Chr4.522	KY21.Chr12.509	KY21.Chr3.319	KY21.Chr13.323	KY21.Chr8.1092
KY21.Chr8.800	KY21.Chr12.447	KY21.Chr12.538	KY21.Chr1.341	KY21.Chr8.528	KY21.Chr14.697	KY21.Chr3.258	KY21.Chr3.504	KY21.Chr7.505	KY21.Chr10.596	KY21.Chr10.922	KY21.Chr12.585	KY21.Chr6.118	KY21.Chr1.1796	KY21.Chr12.1043	KY21.Chr6.149	KY21.Chr7.297	KY21.UAContig4.44	KY21.Chr10.537	KY21.Chr1.966	KY21.Chr14.697	KY21.Chr1.530	KY21.Chr14.669	KY21.Chr14.466	KY21.Chr10.922	KY21.Chr10.577	KY21.Chr1.1774	KY21.Chr4.883	KY21.Chr7.170	KY21.Chr1.370	KY21.Chr7.170	KY21.Chr8.1238	KY21.Chr12.265
KY21.Chr10.131	KY21.Chr7.200	KY21.Chr1.1714	KY21.Chr14.559	KY21.Chr2.530	KY21.Chr12.485	KY21.Chr7.271	KY21.Chr3.503	KY21.Chr14.466	KY21.Chr1.370	KY21.Chr6.147	KY21.Chr9.848	KY21.Chr10.909	KY21.Chr4.961	KY21.Chr12.712	KY21.Chr1.2017	KY21.Chr1.1714	KY21.Chr4.883	KY21.Chr9.472	KY21.Chr3.234	KY21.Chr10.568	KY21.Chr5.308	KY21.Chr10.1136	KY21.Chr1.1796	KY21.Chr10.307	KY21.Chr4.1002	KY21.Chr10.534	KY21.Chr1.1774	KY21.Chr5.1000	KY21.Chr14.189	KY21.Chr10.186	KY21.Chr3.1419	KY21.Chr6.149
KY21.Chr1.1714	KY21.Chr9.207	KY21.Chr1.234	KY21.Chr7.355	KY21.Chr11.1205	KY21.Chr1.1264	KY21.Chr9.207	KY21.Chr2.101	KY21.Chr2.578	KY21.Chr14.388	KY21.Chr2.1045	KY21.Chr5.613	KY21.Chr1.87	KY21.Chr12.712	KY21.Chr11.483	KY21.Chr1.1883	KY21.Chr1.234	KY21.Chr3.319	KY21.Chr7.200	KY21.Chr3.66	KY21.Chr8.581	KY21.Chr1.788	KY21.Chr6.692	KY21.Chr1.1714	KY21.Chr5.343	KY21.Chr7.442	KY21.Chr13.84	KY21.Chr12.509	KY21.Chr3.808	KY21.Chr5.343	KY21.Chr7.991	KY21.Chr3.1448	KY21.Chr12.484
KY21.Chr6.366	KY21.Chr6.481	KY21.Chr10.641	KY21.Chr12.538	KY21.Chr9.992	KY21.Chr14.777	KY21.Chr10.1002	KY21.Chr3.501	KY21.Chr10.922	KY21.Chr5.343	KY21.Chr4.311	KY21.Chr3.48	KY21.Chr7.630	KY21.Chr11.191	KY21.Chr1.234	KY21.Chr6.170	KY21.Chr14.533	KY21.Chr5.315	KY21.Chr4.71	KY21.Chr1.1105	KY21.Chr4.1113	KY21.Chr3.288	KY21.Chr2.603	KY21.Chr6.692	KY21.Chr4.311	KY21.Chr7.985	KY21.Chr3.269	KY21.Chr10.502	KY21.Chr6.221	KY21.Chr13.357	KY21.Chr4.158	KY21.Chr5.634	KY21.Chr12.635
KY21.Chr3.1489	KY21.Chr10.922	KY21.Chr1.1749	KY21.Chr12.822	KY21.Chr2.912	KY21.Chr9.472	KY21.Chr2.912	KY21.Chr5.227	KY21.Chr12.126	KY21.Chr14.189	KY21.Chr12.126	KY21.Chr8.1132	KY21.Chr5.749	KY21.Chr7.339	KY21.Chr9.365	KY21.Chr12.263	KY21.Chr14.381	KY21.Chr12.255	KY21.Chr10.770	KY21.Chr9.254	KY21.Chr11.999	KY21.Chr8.1049	KY21.Chr10.595	KY21.Chr3.1489	KY21.Chr10.128	KY21.Chr11.1010	KY21.Chr8.1132	KY21.Chr14.387		KY21.Chr4.883	KY21.Chr14.177	KY21.Chr6.375	KY21.Chr1.1883
KY21.Chr12.127	KY21.Chr1.1796	KY21.Chr2.876	KY21.Chr14.533	KY21.Chr12.712	KY21.Chr2.530	KY21.Chr7.419	KY21.Chr1.270	KY21.Chr1.234	KY21.Chr13.357	KY21.Chr5.469	KY21.Chr12.584	KY21.Chr6.33	KY21.Chr9.365	KY21.Chr6.436	KY21.Chr6.90	KY21.Chr9.1141	KY21.Chr12.258	KY21.Chr7.258	KY21.Chr10.418	KY21.Chr4.961	KY21.Chr12.705	KY21.Chr7.134	KY21.Chr5.472	KY21.Chr2.336	KY21.Chr4.155	KY21.Chr9.862	KY21.Chr4.522		KY21.Chr1.2229	KY21.Chr4.384	KY21.Chr8.949	KY21.Chr6.170
KY21.Chr9.1141	KY21.Chr8.355	KY21.Chr7.725	KY21.Chr10.641	KY21.Chr8.283	KY21.Chr9.207	KY21.Chr3.1120	KY21.Chr11.382	KY21.Chr1.966	KY21.Chr11.970	KY21.Chr12.277	KY21.Chr10.507	KY21.Chr8.1222	KY21.Chr2.560	KY21.Chr3.163	KY21.Chr6.147	KY21.UAContig18.5	KY21.Chr1.1090	KY21.Chr7.581	KY21.Chr5.618	KY21.Chr5.806	KY21.Chr2.735	KY21.Chr6.691	KY21.Chr3.66	KY21.Chr12.277	KY21.Chr2.544	KY21.Chr4.833	KY21.Chr5.988		KY21.Chr13.359	KY21.Chr7.236	KY21.Chr1.574	KY21.Chr12.263
KY21.UAContig18.5	KY21.Chr14.559	KY21.Chr2.954	KY21.Chr5.103	KY21.Chr6.485	KY21.Chr1.2056	KY21.Chr3.1127	KY21.Chr1.268	KY21.Chr12.802	KY21.Chr13.359	KY21.Chr1.1371	KY21.Chr1.38	KY21.Chr4.685	KY21.Chr3.1489	KY21.Chr8.689	KY21.Chr12.227	KY21.Chr4.707	KY21.Chr1.579	KY21.Chr9.1158	KY21.Chr14.598	KY21.Chr8.1133	KY21.Chr14.91	KY21.Chr5.472	KY21.Chr9.254	KY21.Chr5.438	KY21.Chr10.770	KY21.Chr1.215	KY21.Chr4.411		KY21.Chr1.522	KY21.Chr3.111	KY21.Chr3.269	KY21.Chr6.90
KY21.Chr4.707	KY21.Chr13.208	KY21.Chr10.184	KY21.Chr11.376	KY21.Chr3.249	KY21.Chr10.131	KY21.Chr9.772	KY21.Chr3.437	KY21.Chr1.339	KY21.Chr1.522	KY21.Chr1.1101		KY21.Chr4.158	KY21.Chr4.312	KY21.Chr1.2235	KY21.Chr13.66	KY21.Chr6.625	KY21.Chr1.2190	KY21.Chr4.650	KY21.Chr7.302	KY21.Chr5.1070	KY21.UAContig5.7	KY21.Chr1.1021	KY21.Chr11.777	KY21.Chr12.797	KY21.Chr2.863	KY21.Chr3.877			KY21.Chr10.1095	KY21.Chr5.1000	KY21.Chr6.221	KY21.Chr6.174
KY21.Chr14.784	KY21.Chr4.155	KY21.UAContig1.120	KY21.Chr5.549	KY21.Chr14.45	KY21.Chr14.91	KY21.Chr5.47	KY21.Chr4.361	KY21.Chr12.699	KY21.Chr3.305	KY21.Chr8.966		KY21.Chr8.617	KY21.Chr6.626	KY21.Chr13.156	KY21.Chr6.144	KY21.Chr3.66	KY21.Chr12.219	KY21.Chr3.428	KY21.Chr2.48	KY21.Chr9.291	KY21.Chr7.128	KY21.Chr2.602	KY21.Chr5.438	KY21.Chr2.664	KY21.Chr10.507	KY21.Chr1.440			KY21.Chr1.1749	KY21.Chr1.2190	KY21.Chr6.52	KY21.Chr4.632
KY21.Chr10.222	KY21.Chr2.1045	KY21.Chr12.699	KY21.Chr1.1371	KY21.Chr12.560	KY21.Chr1.1714	KY21.Chr9.1141	KY21.Chr4.867	KY21.Chr5.618	KY21.Chr10.1095	KY21.Chr12.797		KY21.Chr8.186	KY21.UAContig18.5	KY21.Chr2.1405	KY21.Chr6.145	KY21.Chr9.254	KY21.Chr5.314	KY21.Chr2.725	KY21.Chr10.783	KY21.Chr7.1153	KY21.Chr6.366	KY21.Chr1.1749	KY21.Chr1.1101	KY21.Chr5.1112	KY21.Chr9.145	KY21.Chr12.585			KY21.Chr13.188	KY21.Chr9.1115	KY21.Chr1.988	KY21.Chr12.227
KY21.Chr3.66	KY21.Chr4.311	KY21.Chr8.1129	KY21.Chr2.954	KY21.Chr1.1714	KY21.Chr13.357	KY21.Chr5.724	KY21.Chr1.266	KY21.Chr8.1236	KY21.Chr1.1749	KY21.Chr4.529		KY21.Chr12.846	KY21.Chr1.316	KY21.Chr7.725	KY21.Chr12.226	KY21.Chr11.777	KY21.Chr7.767	KY21.Chr11.905	KY21.Chr5.657	KY21.Chr1.266	KY21.Chr8.1133	KY21.Chr8.354	KY21.Chr8.966	KY21.Chr8.874	KY21.Chr8.858	KY21.Chr9.924			KY21.Chr3.877	KY21.Chr11.534	KY21.Chr12.1051	KY21.Chr6.147
KY21.Chr5.558	KY21.Chr1.87	KY21.Chr12.278	KY21.Chr12.774	KY21.Chr14.91	KY21.Chr1.340	KY21.Chr4.670	KY21.Chr11.383	KY21.Chr14.598	KY21.Chr1.1153	KY21.Chr7.169		KY21.Chr1.1517	KY21.Chr8.773	KY21.Chr9.1004	KY21.Chr11.191	KY21.Chr12.802	KY21.Chr9.126	KY21.Chr7.170	KY21.Chr3.1242	KY21.Chr8.261	KY21.Chr3.1489	KY21.Chr1.1153	KY21.Chr4.758	KY21.Chr7.169	KY21.Chr4.745	KY21.Chr6.64			KY21.Chr9.389	KY21.Chr10.190	KY21.Chr1.1548	KY21.Chr13.66
KY21.Chr11.777	KY21.Chr13.206	KY21.Chr10.130	KY21.Chr8.1298	KY21.Chr4.281	KY21.Chr4.995	KY21.Chr3.48	KY21.Chr10.1072	KY21.Chr9.126	KY21.Chr12.686	KY21.Chr2.48		KY21.Chr8.180	KY21.Chr11.1187	KY21.Chr12.115	KY21.Chr7.297	KY21.Chr2.1169	KY21.Chr10.827	KY21.Chr11.1015	KY21.Chr8.991	KY21.Chr14.525	KY21.UAContig33.19	KY21.Chr13.5	KY21.Chr12.278	KY21.Chr9.143	KY21.Chr14.461	KY21.Chr1.2085			KY21.Chr1.1765	KY21.Chr3.158	KY21.Chr12.846	KY21.Chr9.224
KY21.Chr6.609	KY21.Chr10.140	KY21.Chr12.537	KY21.Chr3.1424	KY21.Chr4.204	KY21.Chr3.954	KY21.Chr8.255	KY21.Chr3.305	KY21.Chr12.533	KY21.Chr13.188	KY21.Chr7.935		KY21.Chr7.309	KY21.Chr8.689	KY21.Chr1.2180	KY21.Chr1.1836	KY21.Chr12.699	KY21.Chr12.254	KY21.Chr3.319	KY21.Chr1.842	KY21.Chr5.520	KY21.Chr10.637	KY21.Chr14.787	KY21.Chr8.1236	KY21.Chr9.1158	KY21.Chr11.998	KY21.Chr4.231			KY21.Chr13.361	KY21.Chr9.1158	KY21.Chr1.2163	KY21.Chr6.145
KY21.Chr7.798	KY21.Chr3.1489	KY21.Chr12.587	KY21.Chr3.281	KY21.Chr9.1032	KY21.Chr2.1392	KY21.Chr8.1323	KY21.Chr3.497	KY21.Chr7.935	KY21.Chr13.360	KY21.Chr1.1033		KY21.Chr9.1173	KY21.Chr3.166	KY21.Chr14.90	KY21.Chr6.173	KY21.Chr8.1129	KY21.Chr5.313	KY21.Chr9.862	KY21.Chr1.2061	KY21.Chr2.47	KY21.Chr4.946	KY21.Chr5.438	KY21.Chr4.577	KY21.Chr10.668	KY21.Chr9.848	KY21.Chr5.742			KY21.Chr1.500		KY21.Chr4.51	KY21.Chr10.497
KY21.Chr12.774	KY21.Chr14.381	KY21.Chr4.388	KY21.Chr8.1236	KY21.Chr5.1070	KY21.Chr4.312	KY21.Chr2.1042	KY21.Chr12.686	KY21.Chr13.42	KY21.Chr13.70	KY21.Chr4.388		KY21.Chr10.105	KY21.Chr2.47	KY21.Chr14.456	KY21.Chr12.264	KY21.Chr2.664		KY21.Chr10.138	KY21.Chr2.101	KY21.Chr1.1814	KY21.Chr13.466	KY21.Chr1.508	KY21.Chr14.165	KY21.Chr10.889	KY21.Chr14.93	KY21.Chr12.584			KY21.Chr8.1203		KY21.Chr14.308	KY21.Chr6.144
KY21.Chr2.1117	KY21.Chr2.411	KY21.Chr9.1158	KY21.Chr10.1128	KY21.Chr1.1099	KY21.Chr9.817	KY21.Chr1.1198	KY21.Chr2.942	KY21.Chr6.177	KY21.Chr13.361	KY21.Chr10.668		KY21.Chr10.959	KY21.Chr1.1866	KY21.Chr14.113	KY21.Chr12.140	KY21.Chr12.278		KY21.Chr10.186	KY21.Chr9.281	KY21.Chr7.886	KY21.Chr10.639	KY21.Chr14.800	KY21.Chr9.272	KY21.Chr3.1242	KY21.Chr3.36	KY21.Chr2.1132			KY21.Chr12.1050		KY21.Chr10.502	KY21.Chr1.120
KY21.Chr6.610	KY21.UAContig18.5	KY21.Chr2.715	KY21.Chr2.618	KY21.Chr12.214	KY21.Chr12.66	KY21.Chr2.785	KY21.Chr2.47	KY21.Chr3.320	KY21.Chr1.1710	KY21.Chr12.285		KY21.Chr5.748	KY21.Chr1.1105	KY21.Chr2.48	KY21.Chr6.148	KY21.Chr7.314		KY21.Chr7.991	KY21.Chr1.788	KY21.Chr5.740	KY21.Chr8.964	KY21.Chr1.641	KY21.Chr7.302	KY21.Chr1.1713	KY21.Chr9.148				KY21.Chr14.209		KY21.Chr6.702	KY21.Chr1.1836
KY21.Chr7.314	KY21.Chr4.707	KY21.Chr9.705	KY21.Chr12.537	KY21.Chr11.1015	KY21.Chr5.1070	KY21.Chr12.747	KY21.Chr4.384	KY21.Chr9.1158	KY21.Chr1.2190	KY21.Chr1.1369		KY21.Chr11.1289	KY21.Chr3.168	KY21.Chr13.226	KY21.Chr6.143	KY21.Chr11.449		KY21.Chr4.70	KY21.Chr3.1436	KY21.Chr12.802	KY21.Chr10.641	KY21.Chr13.71	KY21.Chr2.48	KY21.Chr5.783	KY21.Chr11.1027				KY21.Chr13.184		KY21.Chr3.746	KY21.Chr4.795
KY21.Chr8.1236	KY21.Chr1.512	KY21.Chr14.411	KY21.Chr12.587	KY21.Chr1.316	KY21.Chr6.672	KY21.Chr7.136	KY21.Chr2.1405	KY21.Chr3.1242	KY21.Chr13.182	KY21.Chr14.477		KY21.Chr8.1110	KY21.Chr7.1066	KY21.Chr11.683	KY21.Chr2.1383	KY21.Chr7.540		KY21.Chr4.1155	KY21.Chr4.881	KY21.Chr2.785	KY21.Chr11.197	KY21.Chr4.577	KY21.Chr7.935	KY21.Chr14.477	KY21.Chr2.1319				KY21.Chr8.932		KY21.Chr4.245	KY21.Chr6.173
KY21.Chr14.598	KY21.Chr5.613	KY21.Chr8.1118	KY21.Chr2.48	KY21.Chr6.458	KY21.Chr7.170	KY21.Chr6.325	KY21.Chr1.1765	KY21.Chr11.176	KY21.Chr1.1708	KY21.Chr12.347		KY21.Chr3.1133	KY21.Chr9.1004	KY21.Chr1.2181	KY21.Chr1.1896	KY21.Chr7.935		KY21.Chr4.384	KY21.Chr3.161	KY21.Chr10.502	KY21.Chr11.1185	KY21.Chr14.165	KY21.Chr9.779	KY21.Chr2.101	KY21.Chr10.41				KY21.Chr13.69		KY21.Chr1.1808	KY21.Chr12.264
KY21.Chr5.1112	KY21.Chr5.549	KY21.Chr1.530	KY21.Chr10.714	KY21.Chr1.418	KY21.Chr2.1247	KY21.Chr6.609	KY21.Chr1.2158	KY21.Chr10.181	KY21.Chr13.71	KY21.Chr2.101		KY21.Chr9.1158	KY21.Chr6.411		KY21.Chr1.1881	KY21.Chr9.779		KY21.Chr7.236	KY21.Chr3.232	KY21.Chr7.1115	KY21.Chr8.255	KY21.Chr9.272	KY21.Chr12.285	KY21.Chr1.370	KY21.Chr1.840				KY21.Chr10.33		KY21.Chr5.96	KY21.Chr1.2108
KY21.Chr7.540	KY21.Chr7.75	KY21.Chr11.191	KY21.Chr3.1242	KY21.Chr11.1185	KY21.Chr7.995	KY21.Chr8.1024	KY21.Chr5.438	KY21.Chr12.285	KY21.Chr4.577	KY21.Chr9.281		KY21.Chr12.235	KY21.Chr5.539		KY21.Chr6.142	KY21.Chr10.1018		KY21.Chr1.1866	KY21.Chr13.249	KY21.Chr11.893	KY21.Chr4.948	KY21.Chr9.779	KY21.Chr11.1068	KY21.Chr2.735	KY21.Chr3.158				KY21.Chr13.185		KY21.Chr11.718	KY21.Chr6.148
KY21.Chr1.1033	KY21.Chr9.547	KY21.Chr9.365	KY21.Chr5.657	KY21.Chr1.215	KY21.Chr10.68	KY21.Chr14.745	KY21.Chr12.350	KY21.Chr1.1369	KY21.Chr1.1947	KY21.Chr2.735		KY21.Chr4.819	KY21.Chr9.622		KY21.Chr6.626	KY21.Chr9.1158		KY21.Chr11.859	KY21.Chr7.1066	KY21.Chr6.340	KY21.Chr8.1323	KY21.Chr13.85	KY21.Chr2.101	KY21.Chr4.743	KY21.Chr14.528				KY21.Chr10.157		KY21.Chr2.1111	KY21.Chr13.187
KY21.Chr1.338	KY21.Chr1.1371	KY21.Chr4.312	KY21.Chr14.805	KY21.Chr1.1866	KY21.Chr8.836	KY21.Chr9.148	KY21.Chr3.500	KY21.Chr3.357	KY21.Chr1.500	KY21.Chr11.1069		KY21.Chr1.965	KY21.Chr12.688		KY21.Chr12.225	KY21.Chr10.668		KY21.Chr12.29	KY21.Chr6.411	KY21.Chr14.740	KY21.Chr6.276	KY21.UAContig26.6	KY21.Chr2.735	KY21.Chr7.989	KY21.Chr1.573						KY21.Chr10.198	KY21.Chr6.143
KY21.Chr6.177	KY21.Chr1.339	KY21.Chr10.637	KY21.Chr9.705	KY21.Chr4.817	KY21.Chr9.998	KY21.Chr7.270	KY21.Chr1.198	KY21.Chr12.191	KY21.Chr8.1203	KY21.Chr8.1133		KY21.Chr1.1100	KY21.Chr1.1509		KY21.Chr1.1885	KY21.Chr1.2053		KY21.Chr11.79	KY21.Chr3.1447	KY21.Chr12.985	KY21.Chr3.1349	KY21.Chr3.1160	KY21.Chr3.1296	KY21.Chr7.1066							KY21.Chr4.1107	KY21.Chr2.1383
KY21.Chr9.1158	KY21.Chr2.1169	KY21.Chr8.478	KY21.Chr3.357	KY21.Chr12.477	KY21.Chr9.1056	KY21.Chr14.89	KY21.Chr1.1101	KY21.Chr8.1118	KY21.Chr14.209	KY21.Chr2.560		KY21.Chr6.624	KY21.Chr1.408		KY21.Chr12.633	KY21.Chr11.176		KY21.Chr12.556	KY21.Chr3.1508	KY21.Chr8.179	KY21.Chr12.747	KY21.Chr14.816	KY21.Chr11.1069	KY21.Chr3.295							KY21.Chr2.754	KY21.Chr1.1881
KY21.Chr10.668	KY21.UAContig1.120	KY21.Chr2.1247	KY21.Chr8.1118	KY21.Chr11.524	KY21.Chr5.520	KY21.Chr9.122	KY21.Chr8.966	KY21.Chr6.485	KY21.Chr12.1050	KY21.Chr8.478		KY21.Chr6.220	KY21.Chr7.767		KY21.Chr1.1884	KY21.Chr1.1266		KY21.Chr14.682	KY21.Chr10.405	KY21.Chr2.1117	KY21.Chr1.1101	KY21.Chr12.670	KY21.Chr9.365	KY21.Chr4.647								KY21.Chr6.142
KY21.Chr10.714	KY21.Chr10.184	KY21.Chr8.773	KY21.Chr11.191	KY21.Chr11.1177	KY21.Chr4.384	KY21.Chr4.539	KY21.Chr1.267	KY21.Chr8.1133	KY21.Chr2.478	KY21.Chr11.1187		KY21.Chr12.241	KY21.Chr14.113		KY21.Chr11.1072	KY21.Chr9.705		KY21.Chr3.111	KY21.Chr14.113	KY21.Chr5.618	KY21.Chr2.1011	KY21.Chr13.66	KY21.Chr2.560	KY21.Chr1.754								KY21.Chr1.1774
KY21.Chr3.1242	KY21.Chr1.1101	KY21.Chr11.1187	KY21.Chr1.2225	KY21.Chr2.1042	KY21.Chr1.669	KY21.Chr1.2004	KY21.Chr1.269	KY21.Chr2.560	KY21.Chr1.444	KY21.Chr10.1095		KY21.Chr9.325	KY21.Chr14.359		KY21.Chr5.297	KY21.Chr14.411		KY21.Chr1.2248	KY21.Chr10.1092	KY21.Chr8.1024	KY21.Chr4.980	KY21.Chr1.639	KY21.Chr13.173	KY21.Chr1.1633								KY21.Chr12.225
KY21.Chr11.176	KY21.Chr12.699	KY21.Chr9.389	KY21.Chr4.312	KY21.Chr1.1198	KY21.Chr2.1303	KY21.Chr1.1271	KY21.Chr1.1751	KY21.Chr4.312	KY21.Chr13.69	KY21.Chr7.1066		KY21.Chr12.945	KY21.Chr11.683		KY21.Chr10.498	KY21.Chr14.477		KY21.Chr2.1169	KY21.Chr8.806	KY21.Chr1.437	KY21.Chr3.295	KY21.Chr10.914	KY21.Chr8.478	KY21.Chr9.663								KY21.Chr10.534
KY21.Chr2.684	KY21.Chr8.1236	KY21.Chr12.556	KY21.Chr10.637	KY21.Chr12.747	KY21.Chr9.395	KY21.Chr5.742	KY21.Chr1.2190	KY21.Chr2.1447	KY21.Chr13.184	KY21.Chr4.647		KY21.Chr5.485	KY21.Chr9.1158		KY21.Chr12.262	KY21.Chr4.961		KY21.Chr1.1721	KY21.Chr12.851	KY21.Chr1.408	KY21.Chr4.447	KY21.Chr2.1383	KY21.Chr10.1095	KY21.Chr10.1092								KY21.Chr1.1885
KY21.Chr6.127	KY21.Chr10.1128	KY21.Chr1.1198	KY21.Chr2.1447	KY21.Chr12.535	KY21.Chr1.1866	KY21.Chr2.1098	KY21.Chr13.190	KY21.Chr11.197	KY21.Chr10.33	KY21.Chr13.182		KY21.Chr9.545			KY21.Chr5.296	KY21.Chr1.530		KY21.Chr1.579	KY21.Chr1.869	KY21.Chr14.598	KY21.Chr8.179	KY21.Chr13.173	KY21.Chr10.919	KY21.Chr10.1178								KY21.Chr12.633
KY21.Chr1.1266	KY21.Chr5.1112	KY21.Chr14.740	KY21.Chr2.1414	KY21.Chr1.49	KY21.Chr7.625	KY21.Chr3.259	KY21.Chr10.1073	KY21.Chr8.773	KY21.Chr8.932	KY21.Chr2.252		KY21.Chr7.989			KY21.Chr6.146	KY21.Chr11.191		KY21.Chr5.490	KY21.Chr1.2110	KY21.Chr1.1271	KY21.Chr1.756	KY21.Chr1.1774	KY21.Chr1.524	KY21.Chr11.370								KY21.Chr13.359
KY21.Chr14.411	KY21.Chr9.303	KY21.Chr12.188	KY21.Chr2.1247	KY21.Chr11.172	KY21.Chr5.1072	KY21.Chr4.859	KY21.Chr12.349	KY21.Chr11.1187	KY21.Chr13.185	KY21.Chr1.1633		KY21.Chr5.318			KY21.Chr1.1882	KY21.Chr3.1296		KY21.Chr1.2190	KY21.Chr7.466	KY21.Chr10.827	KY21.Chr1.757	KY21.Chr10.916	KY21.Chr2.459	KY21.Chr3.313								KY21.Chr1.1884
KY21.Chr14.477	KY21.Chr9.126	KY21.Chr1.754	KY21.Chr11.197	KY21.Chr11.1261	KY21.Chr10.139	KY21.Chr4.1107	KY21.Chr2.48	KY21.Chr3.161	KY21.Chr10.157	KY21.Chr14.142		KY21.Chr7.1086			KY21.Chr4.579	KY21.Chr9.365		KY21.Chr9.622	KY21.Chr11.351	KY21.Chr4.811	KY21.Chr1.408	KY21.Chr13.84	KY21.Chr7.1066	KY21.Chr11.904								KY21.Chr1.1153
KY21.Chr1.530	KY21.Chr5.983	KY21.Chr7.174	KY21.Chr8.836	KY21.Chr8.1298	KY21.Chr1.2248	KY21.Chr1.303	KY21.Chr1.265	KY21.Chr2.1051	KY21.Chr1.2191	KY21.Chr14.113		KY21.Chr2.459			KY21.UAContig1.43	KY21.Chr1.1896		KY21.Chr6.549	KY21.Chr1.137	KY21.Chr7.169	KY21.Chr3.1463	KY21.Chr10.1095	KY21.Chr1.1219	KY21.Chr10.110								KY21.Chr12.686
KY21.Chr12.858	KY21.Chr10.516	KY21.Chr6.621	KY21.Chr1.669	KY21.Chr8.1024	KY21.Chr2.954	KY21.Chr8.283	KY21.Chr3.505	KY21.Chr4.420	KY21.Chr12.687	KY21.Chr10.1092		KY21.Chr10.502			KY21.Chr1.2190	KY21.Chr4.312		KY21.Chr9.366	KY21.Chr3.60	KY21.Chr10.313	KY21.Chr6.633	KY21.Chr10.919	KY21.Chr6.411	KY21.Chr8.755								KY21.Chr13.188
KY21.Chr5.308	KY21.Chr4.529	KY21.Chr13.383	KY21.Chr1.644	KY21.Chr2.778	KY21.Chr12.747	KY21.Chr3.260		KY21.Chr4.576		KY21.Chr4.1058		KY21.Chr5.26			KY21.Chr3.286	KY21.Chr2.560		KY21.Chr9.1115	KY21.Chr1.1463	KY21.Chr6.667	KY21.Chr11.370	KY21.Chr7.117	KY21.Chr4.647	KY21.Chr12.66								KY21.Chr11.1072
KY21.Chr3.1296	KY21.Chr7.169	KY21.Chr5.728	KY21.Chr9.389	KY21.Chr14.745	KY21.Chr10.184			KY21.Chr2.459		KY21.Chr1.500		KY21.Chr11.755			KY21.Chr12.219	KY21.Chr8.773		KY21.Chr11.534	KY21.Chr8.650	KY21.Chr7.1158	KY21.Chr1.688	KY21.Chr4.458	KY21.Chr14.166	KY21.Chr6.484								KY21.Chr5.297
KY21.Chr2.560	KY21.Chr7.540	KY21.Chr13.466	KY21.Chr4.1179	KY21.Chr11.660	KY21.UAContig1.120			KY21.Chr7.1066		KY21.Chr2.1098		KY21.Chr3.746			KY21.Chr12.688	KY21.Chr11.1187		KY21.Chr10.190	KY21.Chr8.1049	KY21.Chr13.466	KY21.Chr8.931	KY21.Chr4.546	KY21.Chr14.142	KY21.Chr10.1116								KY21.Chr10.498
KY21.Chr13.487	KY21.Chr12.533	KY21.Chr9.1068	KY21.Chr7.136	KY21.Chr13.414	KY21.Chr14.740			KY21.Chr9.1005		KY21.Chr2.478		KY21.Chr11.995			KY21.Chr6.113	KY21.Chr8.836		KY21.Chr10.135	KY21.Chr8.689	KY21.Chr13.85	KY21.Chr1.689	KY21.Chr1.524	KY21.Chr14.113	KY21.Chr7.502								KY21.Chr12.262
KY21.Chr3.161	KY21.Chr2.48	KY21.Chr4.1204	KY21.Chr12.188	KY21.Chr9.924	KY21.Chr12.188			KY21.Chr12.211		KY21.Chr13.69		KY21.Chr7.645			KY21.Chr7.767	KY21.Chr4.1082		KY21.Chr3.1246	KY21.Chr1.1462		KY21.Chr10.783	KY21.Chr12.683	KY21.Chr10.1092	KY21.Chr1.1363								KY21.Chr14.387
KY21.Chr2.718	KY21.Chr13.142	KY21.Chr9.472	KY21.Chr9.227	KY21.Chr1.1808	KY21.Chr5.796			KY21.Chr14.113		KY21.Chr9.1044		KY21.Chr9.691			KY21.Chr3.1363	KY21.Chr4.1179		KY21.Chr7.112	KY21.Chr7.1054			KY21.Chr4.972	KY21.Chr11.95	KY21.Chr1.1765								KY21.Chr5.296
KY21.Chr5.488	KY21.Chr4.388	KY21.Chr2.167	KY21.Chr3.516	KY21.Chr3.1469	KY21.Chr12.299			KY21.Chr10.1092		KY21.Chr3.313		KY21.Chr10.1178			KY21.Chr12.671	KY21.Chr2.459		KY21.Chr1.2191	KY21.Chr1.38			KY21.Chr13.15	KY21.Chr3.61	KY21.Chr3.168								KY21.Chr6.146
KY21.Chr2.459	KY21.Chr7.772	KY21.Chr7.157	KY21.Chr7.174	KY21.Chr1.1506	KY21.Chr10.133			KY21.Chr11.95		KY21.Chr12.910		KY21.Chr3.1065			KY21.Chr12.634	KY21.Chr14.740		KY21.Chr10.110	KY21.Chr11.1176			KY21.Chr1.1818	KY21.Chr9.1044	KY21.Chr13.454								KY21.Chr1.121
KY21.Chr7.1066	KY21.Chr12.285	KY21.Chr1.1114	KY21.Chr7.338	KY21.Chr2.618	KY21.Chr1.754			KY21.Chr2.1098		KY21.Chr13.185		KY21.Chr11.889			KY21.Chr10.496	KY21.Chr14.113			KY21.Chr3.168			KY21.Chr1.1219	KY21.Chr12.910	KY21.Chr7.199								KY21.Chr1.1882
KY21.Chr5.398	KY21.Chr1.1713	KY21.Chr6.424	KY21.Chr14.113	KY21.Chr13.417	KY21.Chr3.1424			KY21.Chr13.150		KY21.Chr10.157		KY21.Chr7.253			KY21.Chr5.699	KY21.Chr3.1618			KY21.Chr13.454			KY21.Chr1.1547	KY21.Chr7.852	KY21.Chr7.127								KY21.Chr4.579
KY21.Chr6.411	KY21.Chr2.580	KY21.Chr6.626	KY21.Chr1.2004	KY21.Chr11.95	KY21.Chr1.2190			KY21.Chr13.226		KY21.Chr11.904		KY21.Chr1.833			KY21.Chr9.779	KY21.Chr11.95			KY21.Chr2.1506			KY21.Chr3.1155	KY21.Chr7.466	KY21.Chr8.423								KY21.UAContig1.43
KY21.Chr3.295	KY21.Chr1.1369	KY21.Chr2.372	KY21.Chr1.606	KY21.Chr9.654	KY21.Chr12.293			KY21.Chr11.844		KY21.Chr10.110		KY21.Chr2.268			KY21.Chr7.600	KY21.Chr13.466			KY21.Chr9.1004			KY21.Chr14.166	KY21.Chr1.1833	KY21.Chr12.711								KY21.Chr1.2190
KY21.Chr8.610	KY21.Chr1.1266	KY21.Chr3.166	KY21.Chr5.728	KY21.Chr8.361	KY21.Chr1.1736			KY21.Chr8.969		KY21.Chr1.1666		KY21.Chr3.826			KY21.Chr10.494	KY21.Chr7.600			KY21.Chr7.1064			KY21.Chr5.473	KY21.Chr9.1053	KY21.Chr5.219								KY21.Chr12.219
KY21.Chr12.612	KY21.Chr3.37	KY21.Chr2.1405	KY21.Chr2.1098	KY21.Chr1.2004	KY21.Chr1.513			KY21.Chr7.466		KY21.Chr11.627		KY21.Chr8.200			KY21.Chr10.1018	KY21.Chr4.1105			KY21.Chr13.345			KY21.Chr3.61	KY21.Chr12.302	KY21.Chr9.202								KY21.Chr4.631
KY21.Chr14.409	KY21.Chr1.530	KY21.Chr9.1004	KY21.Chr9.861	KY21.Chr6.215	KY21.Chr2.1158			KY21.Chr11.351		KY21.Chr1.137		KY21.Chr8.872			KY21.Chr1.2191	KY21.Chr1.673			KY21.Chr14.90			KY21.Chr10.195	KY21.Chr11.627	KY21.Chr3.1294								KY21.Chr6.113
KY21.Chr7.338	KY21.Chr9.548	KY21.Chr12.299	KY21.Chr8.969	KY21.Chr6.32	KY21.Chr10.130			KY21.Chr12.302		KY21.Chr5.227		KY21.Chr9.838				KY21.Chr7.466			KY21.Chr1.126			KY21.Chr1.1627	KY21.Chr2.611	KY21.Chr10.1020								KY21.Chr1.122
KY21.Chr14.113	KY21.Chr1.788	KY21.Chr14.456	KY21.Chr9.472	KY21.Chr1.1615	KY21.Chr6.621			KY21.Chr11.627		KY21.Chr5.811		KY21.Chr14.704				KY21.Chr1.1833			KY21.Chr5.219			KY21.Chr7.852	KY21.Chr1.137	KY21.Chr8.635								KY21.Chr6.176
KY21.Chr11.95	KY21.Chr1.1263	KY21.Chr12.293	KY21.Chr10.31	KY21.Chr1.616	KY21.Chr4.378			KY21.Chr2.611		KY21.Chr4.867		KY21.Chr5.1116				KY21.Chr11.627			KY21.Chr14.89			KY21.Chr1.1220	KY21.Chr8.225	KY21.Chr10.1110								KY21.Chr5.295
KY21.Chr7.372	KY21.Chr1.340	KY21.Chr3.739	KY21.Chr12.210	KY21.Chr1.688	KY21.Chr12.243			KY21.Chr1.137		KY21.Chr8.689		KY21.Chr3.1505				KY21.Chr2.611			KY21.Chr10.742			KY21.Chr3.1595	KY21.Chr5.227	KY21.Chr10.352								KY21.Chr9.1115
KY21.Chr4.778	KY21.Chr12.1061	KY21.Chr1.1736	KY21.Chr2.890	KY21.Chr7.935	KY21.Chr10.132			KY21.Chr1.919		KY21.Chr2.1405		KY21.Chr12.605				KY21.Chr1.137			KY21.Chr12.793			KY21.Chr9.1168	KY21.Chr5.811	KY21.Chr10.1115								KY21.Chr12.671
KY21.Chr12.851	KY21.Chr9.365	KY21.Chr1.408	KY21.Chr3.472	KY21.Chr8.407	KY21.Chr1.606			KY21.Chr3.472		KY21.Chr12.29		KY21.Chr3.1439				KY21.Chr4.495			KY21.Chr1.399			KY21.UAContig1.102	KY21.Chr12.66	KY21.Chr3.428								KY21.Chr12.634
KY21.Chr2.478	KY21.Chr8.1133	KY21.Chr8.419	KY21.Chr3.249	KY21.Chr9.714	KY21.Chr3.238			KY21.Chr1.2236		KY21.Chr1.1363		KY21.Chr7.971				KY21.Chr12.66			KY21.Chr7.1033			KY21.Chr9.224	KY21.Chr11.1015	KY21.Chr12.952								KY21.Chr1.1837
KY21.Chr9.1044	KY21.Chr4.312	KY21.Chr7.695	KY21.UAContig33.19	KY21.Chr1.689	KY21.Chr12.587			KY21.UAContig4.44		KY21.Chr1.1765		KY21.Chr2.88				KY21.Chr6.626			KY21.Chr10.352			KY21.Chr3.60	KY21.Chr2.1048	KY21.Chr11.970								KY21.Chr1.123
KY21.Chr13.150	KY21.Chr2.1447	KY21.Chr14.528	KY21.Chr3.707	KY21.Chr11.90	KY21.Chr7.1041			KY21.Chr7.604		KY21.Chr9.1004		KY21.Chr7.713				KY21.Chr2.1404			KY21.Chr7.421			KY21.Chr12.682	KY21.Chr4.867	KY21.Chr1.1704								KY21.Chr10.496
KY21.Chr9.1068	KY21.Chr11.308	KY21.Chr10.639	KY21.Chr12.66	KY21.Chr9.1068	KY21.Chr2.1098			KY21.Chr1.1114		KY21.Chr7.127		KY21.Chr8.949				KY21.Chr7.502			KY21.Chr1.2056			KY21.Chr13.7	KY21.Chr8.689	KY21.Chr14.822								KY21.Chr5.699
KY21.Chr14.412	KY21.Chr8.478	KY21.Chr7.1132	KY21.Chr6.626		KY21.Chr10.134			KY21.Chr8.689		KY21.Chr7.1064		KY21.Chr1.972				KY21.Chr3.166			KY21.Chr12.705			KY21.Chr7.1218	KY21.Chr1.38	KY21.Chr7.991								KY21.Chr10.495
KY21.Chr3.1337	KY21.Chr2.1247	KY21.Chr1.1616	KY21.Chr2.1404		KY21.Chr12.242			KY21.Chr2.1263		KY21.Chr13.345		KY21.Chr11.161				KY21.Chr3.168			KY21.Chr7.263			KY21.Chr12.220	KY21.Chr2.1405	KY21.Chr1.1866								KY21.Chr10.494
KY21.Chr10.577	KY21.Chr8.773	KY21.Chr12.485	KY21.Chr2.1309		KY21.Chr3.808			KY21.Chr7.502		KY21.Chr14.456		KY21.Chr9.108				KY21.Chr2.1120			KY21.Chr12.952			KY21.Chr3.437	KY21.Chr13.68	KY21.Chr3.948								KY21.Chr12.688
KY21.Chr12.302	KY21.Chr4.881	KY21.Chr2.530	KY21.Chr3.1418		KY21.Chr9.1158			KY21.Chr1.38		KY21.Chr8.423		KY21.Chr3.183				KY21.Chr12.115			KY21.Chr12.1046			KY21.Chr12.473	KY21.Chr11.1181	KY21.Chr3.983								KY21.Chr12.687
KY21.Chr2.167	KY21.Chr3.161	KY21.Chr12.712	KY21.Chr11.998					KY21.Chr3.168		KY21.Chr12.711		KY21.Chr5.941				KY21.Chr9.997			KY21.Chr6.436			KY21.Chr10.984	KY21.Chr1.1765	KY21.Chr13.143
KY21.Chr5.939	KY21.Chr2.942	KY21.Chr6.672	KY21.Chr9.1098					KY21.Chr9.1004		KY21.Chr10.33		KY21.Chr4.604				KY21.Chr14.456			KY21.Chr13.60			KY21.Chr1.1760	KY21.Chr3.168	KY21.Chr11.959
KY21.Chr2.385	KY21.Chr1.669	KY21.Chr3.106	KY21.Chr2.1120					KY21.Chr12.794		KY21.Chr12.793		KY21.Chr2.1271				KY21.Chr7.386			KY21.Chr8.1326			KY21.Chr3.305	KY21.Chr13.38	KY21.Chr2.778
KY21.Chr3.1120	KY21.Chr4.576	KY21.Chr6.530	KY21.Chr2.1506					KY21.Chr1.126		KY21.Chr4.648		KY21.Chr11.237				KY21.Chr1.1509			KY21.Chr2.237			KY21.Chr4.450	KY21.Chr5.776	KY21.Chr9.211
KY21.Chr1.137	KY21.Chr2.414	KY21.Chr1.2149	KY21.Chr1.461					KY21.Chr8.419		KY21.Chr10.1020		KY21.Chr12.912				KY21.Chr5.699			KY21.Chr11.960			KY21.Chr13.68	KY21.Chr9.1004	KY21.Chr1.161
KY21.Chr7.765	KY21.Chr4.390	KY21.Chr4.1014	KY21.Chr8.1054					KY21.Chr12.698		KY21.Chr3.1159		KY21.Chr7.861				KY21.Chr14.359			KY21.Chr11.422			KY21.Chr11.1181	KY21.Chr7.1064	KY21.Chr3.59
KY21.Chr3.249	KY21.Chr12.535	KY21.Chr1.1866	KY21.Chr12.115					KY21.Chr3.1294		KY21.Chr7.574		KY21.Chr8.371				KY21.Chr12.688			KY21.Chr6.393			KY21.Chr1.1765	KY21.Chr14.456	KY21.Chr10.313
KY21.Chr10.310	KY21.Chr2.1149	KY21.Chr9.9	KY21.Chr7.127					KY21.Chr1.2181		KY21.Chr10.568		KY21.Chr1.812				KY21.Chr10.164			KY21.Chr11.776			KY21.Chr13.38	KY21.Chr5.231	KY21.Chr11.683
KY21.Chr5.658	KY21.Chr6.411	KY21.Chr7.625	KY21.Chr12.299					KY21.Chr12.793		KY21.Chr8.635		KY21.Chr4.648				KY21.Chr2.530			KY21.Chr5.740			KY21.Chr9.276	KY21.Chr9.202	KY21.Chr4.124
KY21.Chr4.1095	KY21.Chr1.2180	KY21.Chr3.672	KY21.Chr12.794					KY21.Chr7.574		KY21.Chr2.530		KY21.Chr14.697				KY21.Chr12.712			KY21.Chr1.1751			KY21.Chr12.359	KY21.Chr3.1294
KY21.Chr1.316	KY21.Chr4.647	KY21.Chr3.275	KY21.Chr12.293					KY21.Chr14.697		KY21.Chr3.742		KY21.Chr7.364				KY21.Chr11.483			KY21.Chr9.211			KY21.Chr5.175	KY21.Chr9.469
KY21.Chr3.48	KY21.Chr4.980	KY21.Chr1.2248	KY21.Chr3.739					KY21.Chr14.345		KY21.Chr14.189		KY21.Chr1.1453				KY21.Chr12.705			KY21.Chr5.1014			KY21.Chr12.671	KY21.Chr13.172
KY21.Chr6.502	KY21.Chr1.754	KY21.Chr1.2182	KY21.Chr5.550					KY21.Chr1.2178		KY21.Chr11.970		KY21.Chr3.1477				KY21.Chr6.541			KY21.Chr1.161			KY21.Chr9.202	KY21.Chr12.793
KY21.Chr7.188	KY21.Chr3.516	KY21.Chr5.451	KY21.Chr7.695					KY21.Chr10.352		KY21.Chr5.1070		KY21.Chr7.769				KY21.Chr5.1070			KY21.Chr12.516			KY21.Chr13.14	KY21.Chr10.596
KY21.Chr2.1405	KY21.Chr2.252	KY21.Chr5.539	KY21.Chr7.694					KY21.Chr12.712		KY21.Chr1.1704		KY21.Chr7.421				KY21.Chr1.1704			KY21.Chr2.1361			KY21.Chr1.1759	KY21.Chr2.530
KY21.Chr7.259	KY21.Chr12.211	KY21.Chr10.133	KY21.Chr3.1294					KY21.Chr13.293		KY21.Chr14.605		KY21.Chr4.595				KY21.Chr11.960			KY21.Chr2.1334			KY21.Chr13.172	KY21.Chr10.1110
KY21.Chr5.776	KY21.Chr8.385	KY21.Chr6.549	KY21.Chr10.639					KY21.Chr11.11		KY21.Chr7.991		KY21.Chr4.418				KY21.Chr4.1014						KY21.Chr3.1159	KY21.Chr14.1
KY21.Chr9.1004	KY21.Chr1.1633	KY21.Chr1.1372	KY21.Chr14.697					KY21.Chr11.1303		KY21.Chr7.995		KY21.Chr12.515				KY21.Chr1.1866						KY21.Chr1.1709	KY21.Chr14.59
KY21.Chr2.1271	KY21.Chr7.338	KY21.Chr3.954	KY21.Chr12.485					KY21.Chr3.428		KY21.Chr8.255		KY21.Chr11.1307				KY21.Chr3.1616						KY21.Chr10.596	KY21.Chr1.744
KY21.Chr12.912	KY21.Chr7.257		KY21.Chr7.1033					KY21.Chr9.1020		KY21.Chr11.960		KY21.Chr12.236				KY21.Chr1.1691						KY21.Chr7.426	KY21.Chr10.352
KY21.Chr3.1528	KY21.Chr11.817		KY21.Chr10.1002					KY21.Chr12.952		KY21.Chr1.1866		KY21.Chr7.922				KY21.Chr2.1403						KY21.Chr3.489	KY21.Chr12.952
KY21.Chr5.219	KY21.Chr14.113		KY21.Chr2.410					KY21.Chr10.731		KY21.Chr12.657		KY21.Chr2.871				KY21.Chr1.1721						KY21.Chr14.167	KY21.Chr1.1218
KY21.Chr5.399	KY21.Chr8.806		KY21.Chr9.355					KY21.Chr13.60		KY21.Chr2.1011		KY21.Chr11.127				KY21.Chr12.742						KY21.Chr1.1629	KY21.Chr11.970
KY21.Chr8.608	KY21.Chr1.606		KY21.Chr3.1417					KY21.Chr7.1143		KY21.Chr1.2190		KY21.Chr4.820				KY21.Chr5.539						KY21.Chr4.795	KY21.Chr8.255
KY21.Chr3.1294	KY21.Chr2.1098		KY21.Chr7.339					KY21.Chr1.2235		KY21.Chr1.1708		KY21.Chr1.509				KY21.Chr7.767						KY21.Chr1.1218	KY21.Chr11.960
KY21.Chr14.77	KY21.Chr2.478		KY21.Chr3.1295					KY21.Chr11.960		KY21.Chr6.545		KY21.Chr3.638				KY21.Chr5.1014						KY21.Chr2.1384	KY21.Chr10.899
KY21.Chr3.832	KY21.Chr13.150		KY21.Chr6.672					KY21.Chr4.1014		KY21.Chr9.211		KY21.Chr11.1064				KY21.Chr2.1334						KY21.Chr12.348	KY21.Chr1.1866
KY21.Chr13.105	KY21.Chr12.910		KY21.Chr4.361					KY21.Chr4.384		KY21.Chr1.1947		KY21.Chr2.195				KY21.Chr11.683						KY21.Chr1.1391	KY21.Chr6.393
KY21.Chr9.250	KY21.Chr13.466		KY21.Chr1.2149					KY21.Chr1.1866		KY21.Chr12.1050		KY21.Chr12.735				KY21.Chr6.598						KY21.Chr3.1161	KY21.Chr5.740
KY21.Chr3.946	KY21.Chr10.157		KY21.Chr4.1014					KY21.Chr6.393		KY21.Chr8.932		KY21.Chr2.39										KY21.Chr3.913	KY21.Chr1.1721
KY21.Chr2.1230	KY21.Chr11.904		KY21.Chr7.625					KY21.Chr1.2248		KY21.Chr12.191		KY21.Chr13.242										KY21.Chr13.359	KY21.Chr14.431
KY21.Chr2.530	KY21.Chr14.412		KY21.Chr3.275					KY21.Chr1.1721		KY21.Chr11.683		KY21.UAContig4.60										KY21.Chr12.686	KY21.Chr1.1751
KY21.Chr9.251	KY21.Chr10.110		KY21.Chr1.2248					KY21.Chr3.943				KY21.Chr3.808										KY21.Chr10.899	KY21.Chr7.874
KY21.Chr7.1033	KY21.Chr1.2110		KY21.Chr1.2182					KY21.Chr1.1751				KY21.Chr9.725										KY21.Chr3.1162	KY21.Chr9.924
KY21.Chr14.674	KY21.Chr2.953		KY21.Chr4.575					KY21.Chr9.211				KY21.Chr1.573										KY21.Chr3.1157	KY21.Chr6.545
KY21.Chr14.1	KY21.Chr2.544		KY21.Chr9.602					KY21.Chr1.161														KY21.Chr3.1158	KY21.Chr9.211
KY21.Chr11.483	KY21.Chr2.375		KY21.Chr7.870					KY21.Chr2.1347														KY21.Chr1.1708	KY21.Chr7.767
KY21.Chr6.541	KY21.Chr11.627		KY21.Chr7.285					KY21.Chr5.1131														KY21.Chr1.1392	KY21.Chr1.161
KY21.Chr7.339	KY21.Chr12.210		KY21.Chr10.134					KY21.Chr2.1334														KY21.Chr7.767	KY21.Chr2.1334
KY21.Chr12.809	KY21.Chr1.137																					KY21.Chr1.1217	KY21.Chr11.683
KY21.Chr12.49	KY21.Chr4.858																					KY21.Chr11.402
KY21.Chr3.733	KY21.Chr3.472																					KY21.Chr13.10
KY21.Chr11.1307	KY21.Chr6.287																					KY21.Chr12.472
KY21.Chr6.672	KY21.Chr11.873
KY21.Chr5.724	KY21.Chr7.604
KY21.Chr14.822	KY21.Chr4.904
KY21.Chr11.960	KY21.Chr12.66
KY21.Chr9.9	KY21.Chr8.1355
KY21.Chr3.983	KY21.Chr11.1015
KY21.Chr2.1403	KY21.Chr3.48
KY21.Chr1.1797	KY21.Chr2.1048
KY21.Chr1.1751	KY21.Chr2.1404
KY21.Chr3.943	KY21.Chr10.1116
KY21.Chr4.1031	KY21.Chr8.689
KY21.Chr5.490	KY21.Chr7.502
KY21.Chr6.64	KY21.Chr1.690
KY21.Chr5.1014	KY21.Chr4.867
KY21.Chr4.539	KY21.Chr13.165
KY21.Chr12.52	KY21.Chr4.1156
KY21.Chr9.426	KY21.Chr4.1155
KY21.Chr4.235	KY21.Chr4.817
KY21.Chr8.506	KY21.Chr7.886
KY21.Chr11.683	KY21.Chr12.29
	KY21.Chr1.1363
	KY21.Chr7.199
	KY21.Chr9.1004
	KY21.Chr12.115
	KY21.Chr9.997
	KY21.Chr7.127
	KY21.Chr7.1064
	KY21.Chr14.90
	KY21.Chr14.456
	KY21.Chr11.660
	KY21.Chr8.423
	KY21.Chr1.513
	KY21.Chr1.408
	KY21.Chr10.132
	KY21.Chr2.377
	KY21.Chr3.1294
	KY21.Chr9.469
	KY21.Chr14.77
	KY21.Chr10.408
	KY21.Chr10.135
	KY21.Chr7.614
	KY21.Chr1.2181
	KY21.Chr12.793
	KY21.Chr2.591
	KY21.Chr7.1132
	KY21.Chr10.1020
	KY21.Chr7.574
	KY21.Chr5.483
	KY21.Chr10.568
	KY21.Chr8.635
	KY21.Chr2.530
	KY21.Chr8.581
	KY21.Chr7.1033
	KY21.Chr10.1110
	KY21.Chr1.744
	KY21.Chr10.1115
	KY21.Chr6.541
	KY21.Chr12.952
	KY21.Chr7.339
	KY21.Chr1.342
	KY21.Chr1.1704
	KY21.Chr10.138
	KY21.Chr4.361
	KY21.Chr14.822
	KY21.Chr2.18
	KY21.Chr7.991
	KY21.Chr11.960
	KY21.Chr3.184
	KY21.Chr4.1014
	KY21.Chr1.1866
	KY21.Chr6.393
	KY21.Chr1.1691
	KY21.Chr1.2248
	KY21.Chr13.143
	KY21.Chr2.1403
	KY21.Chr9.602
	KY21.Chr3.318
	KY21.Chr2.778
	KY21.Chr5.539
	KY21.Chr5.470
	KY21.Chr10.133
	KY21.Chr4.497
	KY21.Chr6.545
	KY21.UAContig18.6
	KY21.Chr14.337
	KY21.Chr1.1373
	KY21.Chr7.285
	KY21.Chr3.55
	KY21.Chr1.616
	KY21.Chr3.59
	KY21.Chr10.313
	KY21.Chr10.640
	KY21.Chr2.1334
	KY21.Chr11.683
