## Supplementary Table 6 for "Immune cell type divergence in a basal chordate"

KY21 ID	Ghost symbol	Orthofinder hit(s)	New symbol	Notes
KY21.Chr12.881	Ahr	AHR/ENSG00000283321	Ahr
KY21.Chr5.623	Arnt	ARNT/ARNT2	Arnt
KY21.Chr1.976	Arx		Arx
KY21.Chr2.1499	Ascl.a		Ascl.a
KY21.Chr2.1212	Ascl.b	ASCL3/ASCL4/ASCL5	Ascl.b
KY21.Chr2.1092	Ascl.c	ASCL1/ASCL2	Ascl.c
KY21.Chr7.493	Atf2/7	ATF2/ATF7/ATF7-NPFF/CREB5	Atf2/7
KY21.Chr10.1083	Atf3	ATF3	Atf3
KY21.Chr3.266	Atf4/5	ATF5	Atf4/5
KY21.Chr13.319	Atf6	ATF6/ATF6B	Atf6
KY21.Chr8.242	Atoh	ATOH7	Atoh
KY21.Chr9.178	Atoh8	ATOH8	Atoh8
KY21.Chr6.380	Bach		Bach
KY21.Chr11.400	Barhl	BARHL1/BARHL2	Barhl
KY21.Chr7.1101	Barx.a		Barx.a
KY21.Chr5.31	Barx.b	BARX1/BARX2	Barx.b
KY21.Chr4.1087	Barx.c	BARX1/BARX2	Barx.c
KY21.Chr3.1287	Bhlha15	BHLHA15	Bhlha15
KY21.Chr7.1130	Bhlhtun1		Bhlhtun1
KY21.Chr4.865	Bhlhtun2		Bhlhtun2
KY21.Chr10.979	Bhlhtun3	TCF23/TCF24	Bhlhtun3
KY21.Chr4.1053	Bhlhtun4		Bhlhtun4
KY21.Chr8.555	Bsx	BSX	Bsx
KY21.Chr13.41	Bziptun1		Bziptun1
KY21.Chr1.2225	Bziptun2		Bziptun2
KY21.Chr1.2226	Bziptun3		Bziptun3
KY21.Chr7.784	Bziptun4		Bziptun4
KY21.Chr2.1426	Bziptun5		Bziptun5
KY21.Chr5.812	Cbfb		Cbfb
KY21.Chr14.584	Cdx	CDX1/CDX2/CDX4	Cdx
KY21.Chr3.726	Cebpa	CEBPA/CEBPB/CEBPE	Cebpa
KY21.Chr3.725	Cebpb/c/d/e	CEBPG	Cebpb/c/d/e
KY21.Chr11.993	Cebpz	CEBPZ	Cebpz
KY21.Chr4.370	Cic		Cic
KY21.Chr1.1682	Creb1/Crem/Atf1	ATF1/CREB1/CREM	Creb1/Crem/Atf1
KY21.Chr10.570	Creb3/l1/l4	CREB3/CREB3L3/CREB3L4	Creb3/l1/l4
KY21.Chr2.1371	Creb3l1	CREB3L1/CREB3L2	Creb3l1
KY21.Chr3.662	Dbx	DBX1	Dbx
KY21.Chr2.205	Deaf1	DEAF1	Deaf1.a	There is another Deaf1 ortholog (KY21.Chr9.1008), which I've called Deaf.b
KY21.Chr7.360	Dlx.a	DLX2/DLX3/DLX5	Dlx.a
KY21.Chr7.361	Dlx.b	DLX2/DLX3/DLX5	Dlx.b
KY21.Chr7.745	Dlx.c	DLX1/DLX4/DLX6	Dlx.c
KY21.Chr10.483	DM-transcription factor unassigned 2	DMRT3	Dmrt.c	Replaced the long Ghost symbol, following convention in KY21.Chr5.707 (Dmrt.a) and KY21.Chr8.245 (Dmrt.b)
KY21.Chr1.2074	Dmbx	DMBX1	Dmbx
KY21.Chr5.707	Dmrt.a	DMRTA1/DMRTA2	Dmrt.a
KY21.Chr8.245	Dmrt.b	DMRT2	Dmrt.b
KY21.Chr2.1178	E2f1/2/3/6	E2F2/E2F3/E2F6	E2f1/2/3/6
KY21.Chr6.488	E2f4/5	E2F4/E2F5	E2f4/5
KY21.Chr1.422	Ebf	EBF1/EBF2/EBF3/EBF4	Ebf
KY21.Chr14.495	Elf	ELF1/ELF2/ELF4	Elf
KY21.Chr4.468	Elf3/Ehf	EHF/ELF3/ELF5	Elf3/Ehf
KY21.Chr8.611	Elk	ELK1/ELK3/ELK4	Elk
KY21.Chr8.1320	Emx	EMX1/EMX2	Emx
KY21.Chr7.541	En	EN1/EN2	En
KY21.Chr4.310	Erf.a	ERF/ERFL/ETV3L	Erf.a
KY21.Chr4.609	Erf.b		Erf.b
KY21.Chr11.439	Esrr	ESRRA/ESRRB/ESRRG	Esrr
KY21.Chr11.1028	Ets1/2.a		Ets1/2.a
KY21.Chr10.346	Ets1/2.b	ETS1/ETS2	Ets1/2.b
KY21.Chr1.779	Etv	ETV1/ETV4/ETV5	Etv
KY21.Chr1.1671	Evx.a	EVX1/EVX2	Evx.a
KY21.Chr2.1292	Figla-r	FIGLA	Figla-r
KY21.Chr4.148	Fli1/Erg.a	ERG/FLI1	Fli1/Erg.a
KY21.Chr10.839	Fli1/Erg.b	FEV	Fli1/Erg.b
KY21.Chr10.840	Fli1/Erg.c		Fli1/Erg.c
KY21.Chr4.655	Fli1/Erg.d		Fli1/Erg.d
KY21.Chr11.1094	Fos	FOS/FOSB/FOSL1	Fos
KY21.Chr11.1129	Foxa.a		Foxa.a
KY21.Chr11.403	Foxa.b	FOXA1/FOXA2/FOXA3	Foxa.b
KY21.Chr4.768	Foxb	FOXB1/FOXB2	Foxb
KY21.Chr12.158	Foxc	FOXC1/FOXC2	Foxc
KY21.Chr8.655	Foxd.a	FOXD1/FOXD2/FOXD3	Foxd.a
KY21.Chr8.654	Foxd.b	FOXD1/FOXD2/FOXD3	Foxd.b
KY21.Chr5.63	Foxe	FOXE1	Foxe
KY21.Chr3.989	Foxf	FOXF1/FOXF2	Foxf
KY21.Chr8.693	Foxg	FOXG1	Foxg
KY21.Chr9.687	Foxh.a	FOXH1	Foxh.a
KY21.Chr14.63	Foxh.b		Foxh.b
KY21.Chr8.890	Foxi.a		Foxi.a
KY21.Chr8.889	Foxi.b	FOXI1/FOXI2/FOXI3	Foxi.b
KY21.Chr8.885	Foxi.c	FOXI1/FOXI2/FOXI3	Foxi.c
KY21.Chr1.958	Foxj2	FOXJ2/FOXJ3	Foxj2
KY21.Chr12.73	Foxk		Foxk
KY21.Chr1.1700	Foxl2	FOXL1/FOXL2	Foxl2
KY21.Chr4.836	Foxm	FOXM1	Foxm
KY21.Chr6.674	Foxn1/4.b	FOXN1/FOXN4	Foxn1/4.b
KY21.Chr3.356	Foxn2/3	FOXN2/FOXN3	Foxn2/3
KY21.Chr6.632	Foxo	FOXO1/FOXO3/FOXO3B/FOXO4/FOXO6	Foxo
KY21.Chr7.480	Foxp	ENSG00000285708/FOXP1/FOXP2/FOXP4	Foxp
KY21.Chr3.311	Foxq	FOXQ1	Foxq
KY21.Chr14.596	Foxtun1		Foxtun1
KY21.Chr14.884	Foxtun2		Foxtun2
KY21.Chr10.680	Foxtun3		Foxtun3
KY21.Chr5.385	Foxtun4		Foxtun4
KY21.Chr12.979	Foxtun5		Foxtun5
KY21.Chr2.750	Gabpa	GABPA	Gabpa
KY21.Chr6.630	Gata.a	GATA4/GATA5/GATA6	Gata.a
KY21.Chr4.1192	Gata.b	GATA2/GATA3	Gata.b
KY21.Chr7.445	Gli	GLI2/GLI3	Gli
KY21.Chr4.538	Gsc	GSC/GSC2	Gsc
KY21.Chr2.996	Gsx	GSX1/GSX2	Gsx
KY21.Chr14.326	Hand	HAND1/HAND2	Hand
KY21.Chr1.1701	Hand-r		Hand-r
KY21.Chr1.29	Hes.a	HES3/HES5/HES7	Hes.a
KY21.Chr3.564	Hes.b	HES2	Hes.b
KY21.Chr1.891	Hes.c	HES1/HES4	Hes.c
KY21.Chr10.1172	Hey	HEY1/HEY2/HEYL	Hey
KY21.Chr1.839	Hhex	HHEX	Hhex
KY21.Chr4.445	Hif1a/Epas1	EPAS1/HIF1A/HIF3A	Hif1a/Epas1
KY21.Chr11.984	Hlx		Hlx
KY21.Chr1.529	Hmbox1-r	HMBOX1	Hmbox1-r
KY21.Chr1.78	Hmg20	HMG20A/HMG20B	Hmg20
KY21.Chr14.627	Hmgb1/2		Hmgb1/2
KY21.Chr12.823	Hmgtun1		Hmgtun1
KY21.Chr5.1063	Hmgtun2		Hmgtun2
KY21.Chr8.594	Hmgxb4		Hmgxb4
KY21.Chr8.1318	Hmx	HMX1/HMX2/HMX3	Hmx
KY21.Chr12.643	Hnf1	HNF1A/HNF1B	Hnf1
KY21.Chr3.834	Hnf4	HNF4A/HNF4G	Hnf4
KY21.Chr1.841	Hox1	HOXA1/HOXB1	Hox1
KY21.Chr1.2189	Hox10	ENSG00000257184/HOXA10/HOXD10	Hox10
KY21.Chr7.709	Hox12		Hox12
KY21.Chr7.708	Hox13	ENSG00000257184/HOXA10/HOXC12/HOXD10/HOXD12	Hox13
KY21.Chr1.2090	Hox2	HOXA2/HOXB2	Hox2
KY21.Chr1.2091	Hox3		Hox3
KY21.Chr1.2093	Hox4	HOXA4/HOXB4/HOXC4/HOXD4	Hox4
KY21.Chr1.2230	Hox5	ENSG00000273049/HOXA5/HOXB5/HOXC5	Hox5
KY21.Chr1.2231	Hox6	HOXA7/HOXB6/HOXB7	Hox6
KY21.Chr7.1126	Id.a		Id.a
KY21.Chr7.1129	Id.b		Id.b
KY21.Chr14.374	Irf-r.a		Irf-r.a
KY21.Chr12.9	Irf-r.b	IRF4/IRF8/IRF9	Irf-r.b
KY21.Chr12.1074	Irf-r.c		Irf-r.c
KY21.Chr3.995	Irf-r.d		Irf-r.d
KY21.Chr11.359	Irf-r.e		Irf-r.e
KY21.Chr3.1349	Irf-r.f		Irf-r.f
KY21.Chr3.1347	Irf-r.g		Irf-r.g
KY21.Chr14.361	Irf1/2	IRF1/IRF2	Irf1/2
KY21.Chr11.341	Irx.a	IRX3	Irx.a
KY21.Chr11.345	Irx.b	IRX3	Irx.b
KY21.Chr3.1380	Irx.c	IRX4/IRX6	Irx.c
KY21.Chr3.1375	Irx.d	IRX4/IRX6	Irx.d
KY21.Chr4.1164	Isl	ISL1/ISL2	Isl
KY21.Chr5.540	Jun	JUN/JUNB/JUND	Jun
KY21.Chr6.700	Kmt2c-r		Kmt2c-r
No_gene	Lbx		Lbx
KY21.Chr11.1275	Lhx1	LHX1/LHX5	Lhx1
KY21.Chr9.240	Lhx2/9	LHX2/LHX9	Lhx2/9
KY21.Chr13.457	Lhx3/4	LHX3/LHX4	Lhx3/4
KY21.Chr9.606	Lmx1	LMX1A/LMX1B	Lmx1
KY21.Chr9.611	Lmx1-r	LMX1A/LMX1B	Lmx1-r
KY21.Chr12.541	Maf/a/b	MAF/MAFA/MAFB/NRL	Maf/a/b
KY21.Chr12.543	Maff/g/k	MAFF/MAFG/MAFK	Maff/g/k
KY21.Chr5.118	Max	MAX	Max
KY21.Chr10.14	Mef2	BORCS8-MEF2B/MEF2A/MEF2B/MEF2C/MEF2D	Mef2
KY21.Chr10.644	Meis	MEIS1/MEIS2/MEIS3	Meis
KY21.Chr8.1007	Meox	NOTO	Meox
KY21.Chr3.978	Mesp	MESP1/MESP2/MSGN1	Mesp
KY21.Chr10.578	Mitf	MITF/TFE3/TFEB/TFEC	Mitf
KY21.Chr11.474	Mlx	MLXIP/MLXIPL	Mlx
KY21.Chr6.613	Mnt-r		Mnt-r
KY21.Chr10.362	Mnx	MNX1	Mnx
KY21.Chr14.750	Mrf	MYF5/MYF6/MYOD1/MYOG	Mrf
KY21.Chr2.1031	Msx	MSX1/MSX2	Msx
KY21.Chr1.459	Mxd	MXD1/MXD3/MXD4/MXI1	Mxd
KY21.Chr1.384	Myc		Myc
KY21.Chr1.1192	Myt1	ENSG00000275018/MYT1/MYT1L/ST18	Myt1
KY21.Chr6.434	Neurog	NEUROG1/NEUROG2/NEUROG3	Neurog
KY21.Chr3.904	Nfat5	NFAT5	Nfat5
KY21.Chr1.790	Nfe2	NFE2/NFE2L2	Nfe2
KY21.Chr5.329	Nfi	NFIA/NFIB/NFIC/NFIX	Nfi
KY21.Chr5.629	Nfil3		Nfil3
KY21.Chr7.418	Nfkb	NFKB1/NFKB2	Nfkb
KY21.UAContig35.3	Nfrkb		Nfrkb
KY21.Chr4.1093	Nfyb	NFYB	Nfyb
KY21.Chr10.704	Nkx2-1/4	NKX2-1/NKX2-4/SFTA3	Nkx2-1/4
KY21.Chr8.898	Nkx2-3/5/6	NKX2-3/NKX2-5/NKX2-6	Nkx2-3/5/6
KY21.Chr5.29	Nkx6	NKX6-1/NKX6-2/NKX6-3	Nkx6
KY21.Chr12.92	Nkxtun1		Nkxtun1
KY21.Chr8.959	Nkxtun2	NKX3-1/NKX3-2	Nkxtun2
KY21.Chr1.162	Nkxtun3	NOTO	Nkxtun3
KY21.Chr5.1104	Noto		Noto
KY21.Chr11.676	Npas1/3	NPAS1/NPAS3	Npas1/3
KY21.Chr13.291	Nr1d		Nr1d
KY21.Chr2.1087	Nr1h2/3	NR1H2/NR1H3	Nr1h2/3
KY21.Chr2.908	Nr1h4	NR1H4	Nr1h4
KY21.Chr8.532	Nr2c	NR2C1/NR2C2	Nr2c
KY21.Chr6.669	Nr2e		Nr2e
KY21.Chr8.1369	Nr2f	NR2F1/NR2F2	Nr2f
KY21.Chr9.660	Nr4a	NR4A1/NR4A2/NR4A3	Nr4a
KY21.Chr6.232	Nr5a	NR5A1/NR5A2	Nr5a
KY21.Chr1.1063	Nr6a	NR6A1	Nr6a
KY21.Chr6.231	Onecut	ONECUT1/ONECUT2/ONECUT3	Onecut
KY21.Chr14.647	Otp		Otp
KY21.Chr4.720	Otx	CRX/DUXB/OTX1/OTX2	Otx
KY21.Chr11.1256	Pax1/9	PAX1/PAX9	Pax1/9
KY21.Chr6.690	Pax2/5/8.a	PAX2/PAX5/PAX8	Pax2/5/8.a
KY21.Chr12.452	Pax2/5/8.b		Pax2/5/8.b
KY21.Chr10.288	Pax3/7	PAX3/PAX7	Pax3/7
KY21.Chr4.408	Pax3/7-r		Pax3/7-r
KY21.Chr9.1050	Pax6	PAX4/PAX6	Pax6
KY21.Chr7.479	Pbrm1		Pbrm1
KY21.Chr13.452	Pbx	PBX1/PBX2/PBX3/PBX4	Pbx
KY21.Chr14.616	Pdx	PDX1	Pdx
KY21.Chr14.160	Phox2	ISX/PHOX2A/PHOX2B	Phox2
KY21.Chr6.180	Pitx	PITX1/PITX2/PITX3	Pitx
KY21.Chr11.917	Pknox	PKNOX1/PKNOX2	Pknox
KY21.Chr7.494	Pou-r		Pou-r
KY21.Chr4.253	Pou2f	POU2F2/POU2F3	Pou2f
KY21.Chr2.456	Pou4f	POU4F1/POU4F2/POU4F3	Pou4f
KY21.Chr8.983	Ppar	PPARA/PPARD/PPARG	Ppar
KY21.Chr12.997	Prdm1-r.a		Prdm1-r.a
KY21.Chr12.994	Prdm1-r.b		Prdm1-r.b
KY21.Chr12.992	Prdm1-r.c		Prdm1-r.c
KY21.Chr11.105	Prdtun1	DRGX	Prdtun1
KY21.Chr1.1238	Prdtun2		Prdtun2
KY21.Chr11.1031	Prop		Prop
KY21.Chr4.64	Prox.a	PROX1/PROX2	Prox.a
KY21.Chr4.66	Prox.b	PROX1/PROX2	Prox.b
KY21.Chr1.219	Prrx		Prrx
KY21.Chr3.511	Ptf1a	FERD3L	Ptf1a
KY21.Chr11.539	Ptf1a-r		Ptf1a-r
KY21.Chr12.906	Pura/b/g	PURA/PURB/PURG	Pura/b/g
KY21.Chr9.707	Rar	RARA/RARB/RARG	Rar
KY21.Chr12.306	Rax	RAX/RAX2	Rax
KY21.Chr2.360	Rbpj	RBPJ	Rbpj
KY21.Chr12.833	Rbpjl		Rbpjl
KY21.Chr11.1005	RelA	REL/RELA/RELB	RelA
KY21.Chr5.758	Rfx1/2/3	RFX1/RFX2/RFX3	Rfx1/2/3
KY21.Chr3.203	Ror	RORA/RORB/RORC	Ror
KY21.Chr9.292	Rxr	RXRA/RXRB/RXRG	Rxr
KY21.Chr1.2249	Shox	RHOXF1/SHOX/SHOX2	Shox
KY21.Chr6.623	Sim		Sim
KY21.Chr3.541	Six1/2	SIX1/SIX2	Six1/2
KY21.Chr10.262	Six3/6	SIX3/SIX6	Six3/6
KY21.Chr3.1131	Six4/5		Six4/5
KY21.Chr2.623	Smad1/5/9	SMAD1/SMAD5/SMAD9	Smad1/5/9
KY21.Chr6.524	Smad2/3.a	SMAD2/SMAD3	Smad2/3.a
KY21.Chr12.68	Smad2/3.b	SMAD1/SMAD5/SMAD9	Smad2/3.b
KY21.Chr6.351	Smad4	SMAD4	Smad4
KY21.Chr3.1198	Smad6/7		Smad6/7
KY21.Chr10.863	Smarce1		Smarce1
KY21.Chr6.597	Smyd1		Smyd1
KY21.Chr3.1356	Snai		Snai
KY21.Chr1.254	Sox1/2/3	SOX1/SOX2/SOX3	Sox1/2/3
KY21.Chr1.1871	Sox14/15/21	SOX12/SOX14/SOX21/SRY	Sox14/15/21
KY21.Chr4.797	Sox30		Sox30
KY21.Chr7.664	Sox4/11/12		Sox4/11/12
KY21.Chr14.846	Sox5/6/13	SOX13/SOX5/SOX6	Sox5/6/13
KY21.Chr7.830	Sox7/17/18	PINX1/SOX17/SOX18/SOX7	Sox7/17/18
KY21.Chr11.678	Sox8/9/10	SOX10/SOX8/SOX9	Sox8/9/10
KY21.Chr12.672	Spdef	SPDEF	Spdef
KY21.Chr6.542	Spi1/B/C	ENSG00000142539/SPI1/SPIB/SPIC	Spi1/B/C
KY21.Chr9.7	Srebf	SREBF1/SREBF2	Srebf
KY21.Chr11.1302	Srf	SRF	Srf
KY21.Chr3.1066	Ssrp1		Ssrp1
KY21.Chr3.154	Stat.a		Stat.a
KY21.Chr1.2058	Stat.b	STAT5A/STAT5B	Stat.b
KY21.Chr12.6	T	TBX19/TBXT	T
KY21.Chr7.572	Tbx1/10	TBX1/TBX10	Tbx1/10
KY21.Chr9.119	Tbx15/18/22		Tbx15/18/22
KY21.Chr4.947	Tbx2/3	TBX2/TBX3	Tbx2/3
KY21.Chr1.1044	Tbx20		Tbx20
KY21.Chr3.514	Tbx21/Tbr1/Eomes		Tbx21/Tbr1/Eomes
KY21.Chr11.458	Tbx6-r.a	MGA/TBX6	Tbx6-r.a
KY21.Chr11.467	Tbx6-r.b	MGA/TBX6	Tbx6-r.b
KY21.Chr11.466	Tbx6-r.c	MGA/TBX6	Tbx6-r.c
KY21.Chr11.465	Tbx6-r.d	MGA/TBX6	Tbx6-r.d
KY21.Chr11.71	Tcf15-r	SCX/TAL1/TAL2/TCF15/TWIST1/TWIST2	Tcf15-r
KY21.Chr3.765	Tcf3	TCF12/TCF3/TCF4	Tcf3
KY21.Chr4.1005	Tcf4	MLX	Tcf4
KY21.Chr6.59	Tcf7	LEF1/TCF7/TCF7L1/TCF7L2	Tcf7
KY21.Chr14.532	Tead	TEAD1/TEAD2/TEAD3/TEAD4	Tead
KY21.Chr14.39	Tef/Hlf	DBP/HLF/TEF	Tef/Hlf
KY21.Chr1.1538	Tfap2-r.a		Tfap2-r.a
KY21.Chr7.1145	Tfap2-r.b	TFAP2A/TFAP2B/TFAP2C/TFAP2E	Tfap2-r.b
KY21.Chr14.633	Tfap4	TFAP4	Tfap4
KY21.Chr1.11	Tfdp1	TFDP1/TFDP2/TFDP3	Tfdp1
KY21.Chr11.1104	Thr	THRA/THRB	Thr
KY21.Chr4.907	Tle.a		Tle.a
KY21.Chr4.901	Tle.b		Tle.b
KY21.Chr1.1108	Tlx	TLX1/TLX2/TLX3	Tlx
KY21.Chr3.748	Tox		Tox
KY21.Chr1.1577	Tp53/73.a	TP53/TP63/TP73	Tp53/73.a
KY21.Chr3.225	Tp53/73.b	TP53/TP63/TP73	Tp53/73.b
KY21.Chr7.836	Tsc22d		Tsc22d
KY21.Chr5.361	Twist-r.a		Twist-r.a
KY21.Chr5.360	Twist-r.b		Twist-r.b
KY21.Chr5.362	Twist-r.c		Twist-r.c
KY21.Chr2.1127	Ubtf		Ubtf
KY21.Chr5.104	Unc.a	UNCX	Unc.a
KY21.Chr11.887	Unc.b		Unc.b
KY21.Chr3.1413	Usf	USF1/USF2	Usf
KY21.Chr2.1183	Vdr.a	NR1I2/NR1I3/VDR	Vdr.a
KY21.Chr10.482	Vdr.b	NR1I2/NR1I3/VDR	Vdr.b
KY21.Chr3.15	Vps72		Vps72
KY21.Chr11.1087	Vsx	VSX1/VSX2	Vsx
KY21.Chr4.606	Xbp1.a	XBP1	Xbp1.a
KY21.Chr10.920	Xbp1.b		Xbp1.b
KY21.Chr8.626	Xbp1.c		Xbp1.c
KY21.Chr8.1004	Xbp1.d		Xbp1.d
KY21.Chr1.619	Ybx	YBX1/YBX3	Ybx
KY21.Chr3.187	Zfhx3	ZFHX2/ZFHX3/ZFHX4	Zfhx3
KY21.Chr3.16	Zhx1-r	ZHX1/ZHX2/ZHX3	Zhx1-r
KY21.Chr1.1337	Zic-r.a	ZIC1/ZIC2/ZIC3/ZIC4/ZIC5	Zic-r.a
KY21.Chr6.26	Zic-r.b	ZIC1/ZIC2/ZIC3/ZIC4/ZIC5	Zic-r.b
KY21.Chr6.27	Zic-r.c	ZIC1/ZIC2/ZIC3/ZIC4/ZIC5	Zic-r.c
KY21.Chr6.28	Zic-r.d	ZIC1/ZIC2/ZIC3/ZIC4/ZIC5	Zic-r.d
KY21.Chr6.29	Zic-r.e	ZIC1/ZIC2/ZIC3/ZIC4/ZIC5	Zic-r.e
KY21.Chr6.30	Zic-r.f	ZIC1/ZIC2/ZIC3/ZIC4/ZIC5	Zic-r.f
KY21.Chr6.31	Zic-r.g	ZIC1/ZIC2/ZIC3/ZIC4/ZIC5	Zic-r.g
KY21.Chr11.1304		ARID3A/ARID3B/ARID3C	Arid.a	Following convention of labeling TFs by <symbol>.a, <symbol>.b, etc.
KY21.Chr8.469		ARID5A/ARID5B	Arid.b	Following convention of labeling TFs by <symbol>.a, <symbol>.b, etc.
KY21.Chr8.1372		BNC1/BNC2	Bnc
KY21.Chr11.57		BPTF	Bptf
KY21.Chr1.1349		CDC5L	Cdc5l
KY21.Chr3.941		CPEB1/ENSG00000260836/ENSG00000282755	Cpeb1
KY21.Chr10.831		CREBZF	Crebzf
KY21.Chr12.756		CXXC4/CXXC5/TET1/TET2/TET3	Cxxc/Tet	Manually generated based on Orthofinder gene symbols
KY21.Chr2.1070		CXXC1	Cxxc1
KY21.Chr9.1008		DEAF1	Deaf1.b	There is another Deaf1 ortholog (KY21.Chr2.205), which I've called Deaf.a
KY21.Chr1.401		DMRT3	Dmrt.d	Following convention in KY21.Chr5.707 (Dmrt.a) and KY21.Chr8.245 (Dmrt.b)
KY21.Chr11.1121		DPF1/DPF2/DPF3	Dpf
KY21.Chr14.405		E2F7/E2F8	E2f
KY21.Chr5.1133		EGR1/EGR2/EGR3	Egr
KY21.Chr2.1272		GFI1/GFI1B	Gfi1
KY21.Chr5.681		GLIS1/GLIS3	Glis
KY21.Chr14.458		GMEB1/GMEB2	Gmeb
KY21.Chr1.1779		GRHL1/GRHL2/GRHL3	Grhl
KY21.Chr9.1013		GTF2B	Gtf2b
KY21.Chr9.672		HINFP	Hinfp
KY21.Chr4.668		HSF1/HSF4	Hsf.a	Following convention of labeling TFs by <symbol>.a, <symbol>.b, etc.
KY21.Chr4.191		HSF5	Hsf.b	Following convention of labeling TFs by <symbol>.a, <symbol>.b, etc.
KY21.Chr4.793		IKZF5	Ikzf5
KY21.Chr4.143		INSM1/INSM2	Insm
KY21.Chr6.477		KDM2A/KDM2B	Kdm2
KY21.Chr5.695		KLF2/KLF4	Klf.a	Following convention of labeling TFs by <symbol>.a, <symbol>.b, etc.
KY21.Chr5.59		KLF15	Klf.b	Following convention of labeling TFs by <symbol>.a, <symbol>.b, etc.
KY21.Chr14.852		KLF6	Klf.c	Following convention of labeling TFs by <symbol>.a, <symbol>.b, etc.
KY21.Chr13.413		KLF7	Klf.d	Following convention of labeling TFs by <symbol>.a, <symbol>.b, etc.
KY21.Chr10.799		ENSG00000285827/KMT2A/KMT2B	Kmt2
KY21.Chr12.197		LIN28A/LIN28B	Lin.a	Following convention of labeling TFs by <symbol>.a, <symbol>.b, etc.
KY21.Chr14.237		LIN54	Lin.b	Following convention of labeling TFs by <symbol>.a, <symbol>.b, etc.
KY21.Chr9.898		MBD2/MBD3	Mbd
KY21.Chr5.150		MECOM/PRDM16	Mecon/Prdm16	Manually generated based on Orthofinder gene symbols
KY21.Chr11.1118		MIDEAS/TRERF1/ZNF541	Mideas/Trerf1/Znf541	Manually generated based on Orthofinder gene symbols
KY21.Chr1.1351		MTF1	Mtf1
KY21.Chr1.136		MYB/MYBL1	Myb
KY21.Chr12.314		MYRF/MYRFL	Myrf
KY21.Chr4.735		NFYA	Nfya
KY21.Chr7.918		NFYC	Nfyc	Note there is also Nfya and Nfyb above, already in Ghost's TF list
KY21.Chr14.849		NKX2-2/NKX2-8	Nkx2
KY21.Chr11.501		NPAS4	Npas4
KY21.Chr5.944		NRF1	Nrf1
KY21.Chr9.203		OSR1/OSR2	Osr
KY21.Chr13.367		MTF2/PHF1/PHF19	Phf/Mtf2	Manually generated based on Orthofinder gene symbols
KY21.Chr12.991		RFX6	Rfx6
KY21.Chr12.838		RUNX1/RUNX2/RUNX3	Runx
KY21.Chr4.1016		SALL1/SALL3/SALL4	Sall
KY21.Chr3.99		ENSG00000270299/SCRT1/SCRT2	Scrt
KY21.Chr9.923		SETDB1/SETDB2	Setdb
KY21.Chr2.604		SLC2A4RG/ZNF395/ZNF704	Slc2a4rg/Znf395/Znf704	Manually generated based on Orthofinder gene symbols
KY21.Chr13.415		SP8/SP9	Sp.a	Following convention of labeling TFs by <symbol>.a, <symbol>.b, etc.
KY21.Chr9.491		SP5	Sp.b	Following convention of labeling TFs by <symbol>.a, <symbol>.b, etc.
KY21.Chr10.163		TBP/TBPL2	Tbp
KY21.Chr7.573		TBX1/TBX10	Tbx1
KY21.Chr3.1181		TFCP2/TFCP2L1/UBP1	Tfcp2/Ubp1	Manually generated based on Orthofinder gene symbols
KY21.Chr4.137		ENSG00000258064/THAP1/THAP2/THAP3/THAP6	Thap.a	Manually assigned .a since there were two Thap orthologs
KY21.Chr7.22		ENSG00000258064/THAP1/THAP2/THAP3/THAP6	Thap.b	Manually assigned .b since there were two Thap orthologs
KY21.Chr10.217		THAP12	Thap.c	Following convention of labeling TFs by <symbol>.a, <symbol>.b, etc.
KY21.Chr14.311		TOPORS	Topors
KY21.Chr7.119		XPA	Xpa
KY21.Chr3.1586		YY1/YY2/ZFP42/ZNF70	YY/Zfp42/Znf70	Manually generated based on Orthofinder gene symbols
KY21.Chr7.80		ZBED1	Zbed1
KY21.Chr11.740		ZBTB44	Zbtb44
KY21.Chr14.770		ZNF16	Znf16
KY21.Chr3.1437		ZNF236	Znf236
KY21.Chr8.421		ENSG00000285253/POGZ/ZNF280A/ZNF280B/ZNF280C/ZNF280D	Znf280	Manually generated based on Orthofinder gene symbols; POGZ previously called ZNF280E
KY21.Chr13.103		ZNF296	Znf296
KY21.Chr3.509		ZNF341	Znf341
KY21.Chr14.158		ZNF584	Znf584
