## Supplementary Table 11 for "Immune cell type divergence in a basal chordate"

Figure	Cluster(s) labeled	Probe pool 1	Hairpin 1	Probe pool 2	Hairpin 2	Probe pool 3	Hairpin 3
Extended Data Fig. 3-10	HA-3 (Leiden 13)	KY21.Chr11.687.v1.nonSL10-1_B2	B2-Alexa Fluor 488	KY21.Chr8.361.v1.ND1-1_B1	B1-Alexa Fluor 546	KY21.Chr9.653.v1.SL2-1_B3	B3-Alexa Fluor 647
Extended Data Fig. 7g-j	HA-1 (Leiden 3) and HA-2 (Leiden 9)	KY21.Chr9.1089.v1.nonSL2-1_B1	B1-Alexa Fluor 488	zymosan	n/a	KY21.Chr14.533.v1.nonSL5-1_B3	B3-Alexa Fluor 647
Extended Data Fig. 7d-f	HA-2 (Leiden 9)	KY21.Chr2.1414.v1.SL1-2_B1	B1-Alexa Fluor 488	zymosan	n/a	KY21.Chr14.533.v1.nonSL5-1_B3	B3-Alexa Fluor 647
Extended Data Fig. 3-17	SGH-1 (Leiden 24)	KY21.Chr11.687.v1.nonSL10-1_B2	B2-Alexa Fluor 488	KY21.Chr1.1463.v1.ND1-1_B1	B1-Alexa Fluor 546	KY21.Chr3.1436.v1.ND1-1_B3	B3-Alexa Fluor 647
Extended Data Fig. 3-1	cMPP (Leiden 0, 14.1)	KY21.Chr11.687.v1.nonSL10-1_B2	B2-Alexa Fluor 488	KY21.Chr2.953.v1.nonSL4-1_B1	B1-Alexa Fluor 546	KY21.Chr14.171.v1.nonSL1-1_B3	B3-Alexa Fluor 647
Extended Data Fig. 3-16, 3-13	SRC (Leiden 22) and ICC (Leiden 18)	KY21.Chr11.687.v1.nonSL10-1_B2	B2-Alexa Fluor 488	KY21.Chr11.830.v1.nonSL4-1_B1	B1-Alexa Fluor 546	KY21.Chr11.710.v1.SL1-1_B3	B3-Alexa Fluor 647
Extended Data Fig. 3-8	BLC (Leiden 11)	KY21.Chr11.687.v1.nonSL10-1_B2	B2-Alexa Fluor 488	KY21.Chr9.426.v1.SL1-1_B1	B1-Alexa Fluor 546	KY21.Chr7.188.v1.SL1-1_B3	B3-Alexa Fluor 647
Extended Data Fig. 3-5	RA-1 and -2 (Leiden 8, 25)	KY21.Chr11.687.v1.nonSL10-1_B2	B2-Alexa Fluor 488	KY21.Chr14.130.v1.nonSL1-1_B1	B1-Alexa Fluor 546	KY21.Chr7.600.v1.SL1-1_B3	B3-Alexa Fluor 647
Extended Data Fig. 3-9	GA (Leiden 12)	KY21.Chr11.687.v1.nonSL10-1_B2	B2-Alexa Fluor 488	KY21.Chr12.617.v1.ND1-1_B1	B1-Alexa Fluor 546	KY21.Chr13.352.v1.SL1-1_B3	B3-Alexa Fluor 647
Extended Data Fig. 3-7	RSC (Leiden 10)	KY21.Chr11.687.v1.nonSL10-1_B2	B2-Alexa Fluor 488	KY21.Chr4.71.v1.nonSL1-1_B1	B1-Alexa Fluor 546	KY21.Chr11.714.v1.SL3-1_B3	B3-Alexa Fluor 647
Extended Data Fig. 3-11	HA-4 (Leiden 15)	KY21.Chr11.687.v1.nonSL10-1_B2	B2-Alexa Fluor 488	KY21.Chr9.998.v1.SL1-1_B1	B1-Alexa Fluor 546	KY21.Chr12.243.v1.nonSL7-1_B3	B3-Alexa Fluor 647
Extended Data Fig. 3-20	SGH-2 (Leiden 29)	KY21.Chr11.687.v1.nonSL10-1_B2	B2-Alexa Fluor 488	KY21.Chr7.751.v1.nonSL1-1_B1	B1-Alexa Fluor 546	KY21.Chr1.1164.v1.SL1-1_B3	B3-Alexa Fluor 647
Extended Data Fig. 3-12	LGH/MC (Leiden 16)	KY21.Chr11.687.v1.nonSL10-1_B2	B2-Alexa Fluor 488	KY21.Chr1.1992.v1.SL1-1_B1	B1-Alexa Fluor 546	KY21.Chr8.1350.v1.ND1-1_B3	B3-Alexa Fluor 647
Extended Data Fig. 3-15	RC (Leiden 21)	KY21.Chr11.687.v1.nonSL10-1_B2	B2-Alexa Fluor 488	KY21.Chr12.255.v1.SL1-1_B1	B1-Alexa Fluor 546	KY21.Chr12.258.v1.ND1-1_B3	B3-Alexa Fluor 647
Extended Data Fig. 3-14	URG-1 (Leiden 19)	KY21.Chr11.687.v1.nonSL10-1_B2	B2-Alexa Fluor 488	KY21.Chr1.1392.v1.ND1-1_B1	B1-Alexa Fluor 546	KY21.Chr13.14.v1.ND1-1_B3	B3-Alexa Fluor 647
Extended Data Fig. 3-19	URG-3 (Leiden 28)	KY21.Chr11.687.v1.nonSL10-1_B2	B2-Alexa Fluor 488	KY21.Chr11.997.v1.SL1-1_B1	B1-Alexa Fluor 546	KY21.Chr11.1211.v1.ND1-1_B3	B3-Alexa Fluor 647
None (no marker-positive cells observed)	ND-1 (Leiden 17)	KY21.Chr11.687.v1.nonSL10-1_B2	B2-Alexa Fluor 488	KY21.Chr8.932.v1.nonSL2-1_B1	B1-Alexa Fluor 546	KY21.Chr13.69.v1.ND1-1_B3	B3-Alexa Fluor 647
Extended Data Fig. 3-3, 3-13	HA-1 (Leiden 3) and ICC (Leiden 18)	KY21.Chr11.687.v1.nonSL10-1_B2	B2-Alexa Fluor 488	KY21.Chr9.1089.v1.nonSL2-1_B1	B1-Alexa Fluor 546	KY21.Chr11.710.v1.SL1-1_B3	B3-Alexa Fluor 647
Extended Data Fig. 3-2	cLRP-1 (Leiden 1, 7)	KY21.Chr11.687.v1.nonSL10-1_B2	B2-Alexa Fluor 488	KY21.Chr4.869.v1.SL1-1_B1	B1-Alexa Fluor 546	KY21.Chr2.54.v1.nonSL2-1_B3	B3-Alexa Fluor 647
Extended Data Fig. 3-21	HA-5 (Leiden 31)	KY21.Chr11.687.v1.nonSL10-1_B2	B2-Alexa Fluor 488	KY21.Chr11.1049.v1.SL1-1_B1	B1-Alexa Fluor 546	KY21.Chr3.259.v1.nonSL4-4_B3	B3-Alexa Fluor 647
Extended Data Fig. 3-4 (no ND-5-marker-positive cells observed)	pre-RA (Leiden 4) and ND-5 (Leiden 30)	KY21.Chr12.633.v1.nonSL1-1_B3	B3-Alexa Fluor 488	KY21.Chr11.687.v1.nonSL10-1_B2	B2-Alexa Fluor 546	KY21.Chr2.1465.v1.ND1-1_B1	B1-Alexa Fluor 647
Extended Data Fig. 3-18 (no ND-2-makrer-positive cells observed)	ND-2 (Leiden 23) and URG-2 (Leiden 27)	KY21.Chr11.687.v1.nonSL10-1_B2	B2-Alexa Fluor 488	KY21.Chr7.710.v1.SL1-1_B1	B1-Alexa Fluor 546	KY21.Chr2.699.v1.nonSL1-1_B3	B3-Alexa Fluor 647
None (no marker-positive cells observed)	ND-4 (Leiden 14.2)	KY21.Chr11.687.v1.nonSL10-1_B2	B2-Alexa Fluor 488	KY21.Chr3.325.v1.ND1-1_B1	B1-Alexa Fluor 546	KY21.Chr1.950.v1.ND1-1_B3	B3-Alexa Fluor 647
Extended Data Fig. 3-6	HA-2 (Leiden 9)	KY21.Chr11.687.v1.nonSL10-1_B2	B2-Alexa Fluor 488	KY21.Chr2.1414.v1.SL1-2_B1	B1-Alexa Fluor 546	KY21.Chr14.533.v1.nonSL5-1_B3	B3-Alexa Fluor 647
Supplementary Fig. 2g,h	HA-3 (Leiden 13) and SRC (Leiden 22)	KY21.Chr11.687.v1.nonSL10-1_B2	B2-Alexa Fluor 488	KY21.Chr11.830.v1.nonSL4-1_B1	B1-Alexa Fluor 546	KY21.Chr9.653.v1.SL2-1_B3	B3-Alexa Fluor 647
