## Supplementary Table 13 for "Immune cell type divergence in a basal chordate"

Name (Hs best hit)	Marker gene KY21 ID	Cell type (Leiden cluster)	Promoter sequence coordinates	Fwd oligo	Rev oligo
FBL	KY21.Chr4.593	cMPP, cLRPs (0,1,2,5,6,7)	Chr4:3796342..3797276	﻿GATTTTATGTGAAACTCAGAAACTAATC	GATAACTTGAGTTTATATTCACGATCTTGATTC
SGO1	KY21.Chr8.361	HA-3 (13)	Chr8:2196169..2196850	CAGCATATTATTAAGAGAACCATATATTTATCC	CCACACGATGATAAATTAAAGCC
SLC175A	KY21.Chr4.869	cLRP-2 (1,7)	Chr4:5400469..5400793	GGTTGTTTTATCGCCATATAGTTATAATACACC	GTTGAGCTGTAAAAAAAGATCGTTAAAACG
TSC22D4	KY21.Chr2.603	URG-1 (19)	Chr2:3341917..3343007	﻿GCTAAAATTGTTTCAAATATTTATTCAGTTAATATATTGGG	﻿GAATTATTGTTTTTTATTTGTTCATTTGTTTCTGCAG
CA7	KY21.Chr13.352	GA (12)	Chr13:3123233..3125428	﻿CGCGCAAATTTGATGACG	﻿CGGGGTCAACAAGTTCG
SELL1	KY21.Chr1.1154	HA-1 (3)	Chr1:8413913..8415811	﻿CCAGTTAGTTTTTAATGGGACATCAACG	﻿CACAATGAATTTGCTGAGAAG
ADGRD1b	KY21.Chr2.1414	HA-2 (9)	Chr2:8797610..8800322	﻿GCACGAACATTCCTTCTATTTAGCC	﻿GGTGTTGACGATTTTCTTCGC
