## Supplementary Table 16 for "Immune cell type divergence in a basal chordate"

Original Tabula Sapiens name	Tissue	Name used in SAMap comparison
erythrocyte	Blood	erythrocyte
cd4-positive, alpha-beta memory t cell	Blood	T cell
cd8-positive, alpha-beta cytokine secreting effector t cell	Blood	T cell
classical monocyte	Blood	monocyte
neutrophil	Blood	neutrophil
naive b cell	Blood	B cell
nk cell	Blood	NK cell
memory b cell	Blood	B cell
type I NK T cell	Blood	NKT cell
Cd141 positive myeloid dendritic cell	Blood	plasmacytoid dendritic cell
cd8-positive, alpha-beta t cell	Blood	T cell
plasma cell	Blood	plasma cell
alpha beta T cell	Blood	T cell
platelet	Blood	platelet
naive thymus-derived cd4-positive, alpha-beta t cell	Blood	T cell
non-classical monocyte	Blood	non-classical monocyte
hematopoietic stem cell	Blood	hematopoietic progenitor
plasmacytoid dendritic cell	Blood	plasmacytoid dendritic cell
basophil	Blood	basophil
CD4 t cell	Blood	T cell
monocyte	Blood	monocyte
CD8 t cell	Blood	T cell
NK cell	Blood	NK cell
plasmablast	Blood	plasma cell
CD24 Neutrophil	Blood	neutrophil
NAMPT neutrophil	Blood	neutrophil
myeloid progenitor	Blood	hematopoietic progenitor
macrophage	Blood	macrophage
granulocyte	Blood	[removed from dataset for comparison]
monocyte	Bone_Marrow	monocyte
plasma cell	Bone_Marrow	plasma cell
hematopoietic stem cell	Bone_Marrow	hematopoietic progenitor
erythroid progenitor	Bone_Marrow	hematopoietic progenitor
NK cell	Bone_Marrow	NK cell
granulocyte	Bone_Marrow	[removed from dataset for comparison]
naive b cell	Bone_Marrow	B cell
macrophage	Bone_Marrow	macrophage
myeloid progenitor	Bone_Marrow	hematopoietic progenitor
memory b cell	Bone_Marrow	B cell
CD8 t cell	Bone_Marrow	T cell
CD4 t cell	Bone_Marrow	T cell
NAMPT neutrophil	Bone_Marrow	neutrophil
CD24 Neutrophil	Bone_Marrow	neutrophil
neutrophil	Bone_Marrow	neutrophil
plasmablast	Bone_Marrow	plasma cell
erythrocyte	Bone_Marrow	erythrocyte
